# Multi-modal skin atlas identifies a multicellular immune-stromal community associated with altered cornification and specific T cell expansion in atopic dermatitis

**DOI:** 10.1101/2023.10.29.563503

**Authors:** Evgenij Fiskin, Gökcen Eraslan, Maria B Alora-Palli, Juan Manuel Leyva-Castillo, Sean Kim, Heather Choe, Caleb A Lareau, Helena Lau, Emily P Finan, Isabella Teixeira-Soldano, Brenna LaBere, Anne Chu, Brian Woods, Janet Chou, Michal Slyper, Julia Waldman, Sabina Islam, Lynda Schneider, Wanda Phipatanakul, Craig Platt, Orit Rozenblatt-Rosen, Toni M Delorey, Jacques Deguine, Gideon P Smith, Raif Geha, Aviv Regev, Ramnik Xavier

## Abstract

In healthy skin, a cutaneous immune system maintains the balance between tolerance towards innocuous environmental antigens and immune responses against pathological agents. In atopic dermatitis (AD), barrier and immune dysfunction result in chronic tissue inflammation. Our understanding of the skin tissue ecosystem in AD remains incomplete with regard to the hallmarks of pathological barrier formation, and cellular state and clonal composition of disease-promoting cells. Here, we generated a multi-modal cell census of 310,691 cells spanning 86 cell subsets from whole skin tissue of 19 adult individuals, including non-lesional and lesional skin from 11 AD patients, and integrated it with 396,321 cells from four studies into a comprehensive human skin cell atlas in health and disease. Reconstruction of human keratinocyte differentiation from basal to cornified layers revealed a disrupted cornification trajectory in AD. This disrupted epithelial differentiation was associated with signals from a unique immune and stromal multicellular community comprised of *MMP12*^+^ dendritic cells (DCs), mature migratory DCs, cycling ILCs, NK cells, inflammatory *CCL19*^+^ *IL4I1*^+^ fibroblasts, and clonally expanded *IL13*^+^*IL22*^+^*IL26*^+^ T cells with overlapping type 2 and type 17 characteristics. Cell subsets within this immune and stromal multicellular community were connected by multiple inter-cellular positive feedback loops predicted to impact community assembly and maintenance. AD GWAS gene expression was enriched both in disrupted cornified keratinocytes and in cell subsets from the lesional immune and stromal multicellular community including *IL13*^+^*IL22*^+^*IL26*^+^ T cells and ILCs, suggesting that epithelial or immune dysfunction in the context of the observed cellular communication network can initiate and then converge towards AD. Our work highlights specific, disease-associated cell subsets and interactions as potential targets in progression and resolution of chronic inflammation.
