## Supplementary Tables for "Multi-modal skin atlas identifies a multicellular immune-stromal community associated with altered cornification and specific T cell expansion in atopic dermatitis": SuppTable2.xlsx

### Sheet: Coarse
compartment	variable	se	zval	pval	significant	pval_adj	coefficient	neg_log10_pval_adj	significance
Keratinocytes	Non-lesional	0.298664	-1.34303	0.179261	FALSE	0.286818	-0.401116	0.542394
Keratinocytes	Lesional	0.2264	-0.91992	0.357615	FALSE	0.495159	-0.20827	0.305256
Cornified keratinocytes	Non-lesional	0.270905	0.404422	0.685902	FALSE	0.783888	0.10956	0.105746
Cornified keratinocytes	Lesional	0.249017	-0.854838	0.392641	FALSE	0.533399	-0.21287	0.272948
Sweat gland	Non-lesional	0.208103	-1.8961	0.0579465	FALSE	0.13038	-0.394584	0.88479
Sweat gland	Lesional	0.211902	-3.1051	0.00190212	TRUE	0.0114127	-0.657979	1.94261	*
Fibroblasts	Non-lesional	0.251991	2.20292	0.0276003	TRUE	0.0770201	0.555117	1.1134	.
Fibroblasts	Lesional	0.131137	1.78851	0.0736934	FALSE	0.148473	0.23454	0.828354
Pericyte/SMC	Non-lesional	0.172802	-2.76515	0.00568963	TRUE	0.0273102	-0.477824	1.56367	*
Pericyte/SMC	Lesional	0.115699	-6.64467	3.03887e-11	TRUE	1.09399e-09	-0.768779	8.96099	***
VEC	Non-lesional	0.190243	-1.84158	0.0655365	FALSE	0.138783	-0.350348	0.857663
VEC	Lesional	0.128997	-5.95679	2.57234e-09	TRUE	4.63022e-08	-0.768406	7.3344	***
LEC	Non-lesional	0.137423	-2.61419	0.00894385	TRUE	0.035356	-0.359249	1.45154	*
LEC	Lesional	0.134721	-1.77258	0.0762984	FALSE	0.148473	-0.238803	0.828354
Melanocytes	Non-lesional	0.324916	-2.23292	0.0255544	TRUE	0.0766633	-0.72551	1.11541	.
Melanocytes	Lesional	0.312745	-3.42257	0.000620332	TRUE	0.00446639	-1.07039	2.35004	**
Schwann	Non-lesional	0.153635	0.576643	0.564181	FALSE	0.700362	0.0885923	0.154677
Schwann	Lesional	0.199167	-1.2757	0.202062	FALSE	0.309541	-0.254078	0.509281
DC	Non-lesional	0.232116	2.66096	0.00779186	TRUE	0.0332688	0.617651	1.47796	*
DC	Lesional	0.207467	6.11344	9.75041e-10	TRUE	2.3401e-08	1.26834	7.63077	***
Macrophages	Non-lesional	0.282471	1.9632	0.0496235	FALSE	0.124621	0.554545	0.904409
Macrophages	Lesional	0.229837	2.32379	0.0201367	TRUE	0.0630367	0.534092	1.20041	.
Neutrophils	Non-lesional	0.085669	2.55144	0.0107278	TRUE	0.0386202	0.21858	1.41319	*
Neutrophils	Lesional	0.0838095	2.94475	0.00323211	TRUE	0.0179009	0.246798	1.74713	*
Mast	Non-lesional	0.324779	0.611156	0.541096	FALSE	0.695695	0.198491	0.157581
Mast	Lesional	0.311535	-0.328591	0.742465	FALSE	0.809962	-0.102367	0.0915354
Plasma	Non-lesional	0.293205	2.65823	0.00785512	TRUE	0.0332688	0.779406	1.47796	*
Plasma	Lesional	0.202395	1.14815	0.250908	FALSE	0.361307	0.232379	0.442124
T/NK	Non-lesional	0.321766	0.407181	0.683875	FALSE	0.783888	0.131017	0.105746
T/NK	Lesional	0.256692	2.19992	0.0278128	TRUE	0.0770201	0.564701	1.1134	.

### Sheet: Granular
Cell type	compartment	variable	se	zval	pval	significant	pval_adj	coefficient	neg_log10_pval_adj	significance
DC	DC MMP12+	Non-lesional	0.433049	4.73397	2.20173e-06	TRUE	3.32705e-05	2.05004	4.47794	***
DC	DC MMP12+	Lesional	0.269921	5.20665	1.9228e-07	TRUE	3.56593e-06	1.40539	5.44783	***
DC	DC IL1B+	Non-lesional	0.630353	1.5305	0.125894	FALSE	0.270125	0.964753	0.568436
DC	DC IL1B+	Lesional	0.582358	0.75303	0.451432	FALSE	0.637316	0.438533	0.195645
DC	DC 1	Non-lesional	0.305342	-0.735029	0.462322	FALSE	0.643779	-0.224435	0.191263
DC	DC 1	Lesional	0.284933	-1.02277	0.306417	FALSE	0.506146	-0.291421	0.295724
DC	DC 2	Non-lesional	0.274294	-2.65954	0.00782482	TRUE	0.0322478	-0.729496	1.4915	*
DC	DC 2	Lesional	0.281475	-0.413858	0.678978	FALSE	0.793762	-0.116491	0.10031
DC	DC 2 CD83+	Non-lesional	0.249442	-2.5667	0.0102672	TRUE	0.0383888	-0.640241	1.4158	*
DC	DC 2 CD83+	Lesional	0.142624	-4.33383	1.46537e-05	TRUE	0.00019929	-0.618108	3.70051	***
DC	LDC	Non-lesional	0.298968	0.122726	0.902324	FALSE	0.936764	0.0366911	0.0283698
DC	LDC	Lesional	0.217452	-1.43299	0.151861	FALSE	0.311353	-0.311607	0.506746
DC	DC 1 cycling	Non-lesional	0.33937	-0.0687668	0.945175	FALSE	0.964079	-0.0233374	0.0158875
DC	DC 1 cycling	Lesional	0.301329	-0.588581	0.556142	FALSE	0.715023	-0.177357	0.14568
DC	DC 2 cycling	Non-lesional	0.241814	-0.0422738	0.96628	FALSE	0.978269	-0.0102224	0.00954169
DC	DC 2 cycling	Lesional	0.243201	-2.37066	0.0177563	TRUE	0.0608786	-0.576547	1.21554	.
DC	mmDC	Non-lesional	0.263282	-0.000810488	0.999353	FALSE	0.999353	-0.000213387	0.000280939
DC	mmDC	Lesional	0.184638	5.83958	5.2331e-09	TRUE	1.52508e-07	1.07821	6.81671	***
Fibroblasts	FB CDH19+	Non-lesional	0.228665	1.95697	0.0503507	FALSE	0.135152	0.447491	0.869178
Fibroblasts	FB CDH19+	Lesional	0.213935	0.390198	0.69639	FALSE	0.80948	0.0834768	0.0917941
Fibroblasts	FB NGFR+	Non-lesional	0.196933	2.88944	0.00385926	TRUE	0.0181138	0.569027	1.74199	*
Fibroblasts	FB NGFR+	Lesional	0.16092	-0.54407	0.586394	FALSE	0.733891	-0.0875519	0.134368
Fibroblasts	FB CCL19+APOE+	Non-lesional	0.166418	-1.02469	0.305511	FALSE	0.506146	-0.170527	0.295724
Fibroblasts	FB CCL19+APOE+	Lesional	0.13475	-2.43615	0.0148444	TRUE	0.0526653	-0.328273	1.27848	.
Fibroblasts	FB CCL19+IL4I1+	Non-lesional	0.228181	1.10686	0.268355	FALSE	0.461977	0.252564	0.335379
Fibroblasts	FB CCL19+IL4I1+	Lesional	0.251375	5.32991	9.82606e-08	TRUE	2.00452e-06	1.33981	5.69799	***
Fibroblasts	FB dermal papilla	Non-lesional	0.242103	1.15526	0.247984	FALSE	0.451596	0.279691	0.34525
Fibroblasts	FB dermal papilla	Lesional	0.213248	1.84623	0.064859	FALSE	0.161971	0.393705	0.790563
Fibroblasts	FB papillary	Non-lesional	0.0892379	-5.89099	3.8388e-09	TRUE	1.20479e-07	-0.5257	6.91909	***
Fibroblasts	FB papillary	Lesional	0.125283	-4.14626	3.37952e-05	TRUE	0.000405542	-0.519457	3.39196	***
Fibroblasts	FB DPEP1+	Non-lesional	0.296224	1.60369	0.108782	FALSE	0.242794	0.475051	0.614761
Fibroblasts	FB DPEP1+	Lesional	0.264355	1.9857	0.0470668	FALSE	0.128022	0.524929	0.892716
Fibroblasts	FB APOC1+	Non-lesional	0.107649	1.89927	0.0575293	FALSE	0.147622	0.204455	0.830848
Fibroblasts	FB APOC1+	Lesional	0.109533	1.52908	0.126245	FALSE	0.270125	0.167484	0.568436
Fibroblasts	FB CPE+	Non-lesional	0.234332	2.07879	0.0376371	FALSE	0.109685	0.487126	0.959852
Fibroblasts	FB CPE+	Lesional	0.237121	2.16727	0.0302146	TRUE	0.0926883	0.513905	1.03298	.
Fibroblasts	FB reticular	Non-lesional	0.252482	1.41331	0.157563	FALSE	0.318247	0.356837	0.497236
Fibroblasts	FB reticular	Lesional	0.247654	1.58674	0.112573	FALSE	0.249617	0.392962	0.602725
Fibroblasts	FB GDF10+	Non-lesional	0.176728	0.378929	0.704741	FALSE	0.811895	0.0669675	0.0905
Fibroblasts	FB GDF10+	Lesional	0.179648	3.9761	7.00545e-05	TRUE	0.000752164	0.714297	3.12369	***
Keratinocytes	Cornified KC 1	Non-lesional	0.167428	0.613902	0.53928	FALSE	0.706187	0.102785	0.15108
Keratinocytes	Cornified KC 1	Lesional	0.193097	2.25467	0.0241542	TRUE	0.0775978	0.435369	1.11015	.
Keratinocytes	Cornified KC 2	Non-lesional	0.358013	1.7466	0.080706	FALSE	0.190335	0.625307	0.72048
Keratinocytes	Cornified KC 2	Lesional	0.265182	-2.90248	0.00370225	TRUE	0.0178652	-0.769683	1.74799	*
Keratinocytes	HF	Non-lesional	0.137004	-0.617062	0.537194	FALSE	0.706187	-0.0845399	0.15108
Keratinocytes	HF	Lesional	0.119977	-5.41585	6.09977e-08	TRUE	1.45098e-06	-0.649776	5.83834	***
Keratinocytes	Sweat gland 1	Non-lesional	0.133969	0.433146	0.664909	FALSE	0.781795	0.058028	0.106907
Keratinocytes	Sweat gland 1	Lesional	0.149488	0.582612	0.560155	FALSE	0.716436	0.0870934	0.144822
Keratinocytes	Sweat gland 2	Non-lesional	0.201022	-0.169878	0.865106	FALSE	0.909486	-0.0341493	0.041204
Keratinocytes	Sweat gland 2	Lesional	0.147353	-1.80055	0.0717735	FALSE	0.174307	-0.265317	0.758685
Keratinocytes	KC 1	Non-lesional	0.150932	-0.113299	0.909794	FALSE	0.939736	-0.0171004	0.026994
Keratinocytes	KC 1	Lesional	0.139024	-3.45226	0.00055592	TRUE	0.00398797	-0.479948	2.39925	**
Keratinocytes	KC 2	Non-lesional	0.088539	0.625536	0.531619	FALSE	0.701944	0.0553843	0.153698
Keratinocytes	KC 2	Lesional	0.0649345	0.989617	0.322361	FALSE	0.528206	0.0642604	0.277197
Keratinocytes	KC 3	Non-lesional	0.120714	-1.57365	0.115568	FALSE	0.252148	-0.189962	0.598344
Keratinocytes	KC 3	Lesional	0.095244	1.11414	0.265219	FALSE	0.460466	0.106115	0.336802
Keratinocytes	KC 4	Non-lesional	0.150038	1.14371	0.252743	FALSE	0.452276	0.171601	0.344596
Keratinocytes	KC 4	Lesional	0.0859571	5.41463	6.14158e-08	TRUE	1.45098e-06	0.465426	5.83834	***
Keratinocytes	KC 5	Non-lesional	0.270609	0.721057	0.470874	FALSE	0.646857	0.195125	0.189191
Keratinocytes	KC 5	Lesional	0.187297	1.92067	0.0547739	FALSE	0.143255	0.359734	0.84389
Keratinocytes	KC cycling	Non-lesional	0.128708	0.692603	0.488559	FALSE	0.665248	0.0891432	0.177016
Keratinocytes	KC cycling	Lesional	0.176049	3.71244	0.000205273	TRUE	0.00178194	0.65357	2.74911	**
Keratinocytes	Sebaceous gland	Non-lesional	0.189315	1.24702	0.212392	FALSE	0.404934	0.236078	0.392616
Keratinocytes	Sebaceous gland	Lesional	0.182552	-1.13656	0.255724	FALSE	0.455614	-0.20748	0.341403
Macrophages	MΦ C1QA hi	Non-lesional	0.488359	-2.26422	0.0235609	TRUE	0.0762924	-1.10575	1.11752	.
Macrophages	MΦ C1QA hi	Lesional	0.336587	-0.851188	0.394665	FALSE	0.591997	-0.286499	0.22768
Macrophages	MΦ FNIP2 hi	Non-lesional	0.503897	1.83182	0.0669787	FALSE	0.16562	0.923048	0.780887
Macrophages	MΦ FNIP2 hi	Lesional	0.47679	1.32986	0.183563	FALSE	0.359573	0.634065	0.444213
Macrophages	MΦ EGR1+	Non-lesional	0.321714	-0.603462	0.546202	FALSE	0.707461	-0.194142	0.150297
Macrophages	MΦ EGR1+	Lesional	0.321753	-0.92701	0.353921	FALSE	0.564062	-0.298268	0.248673
Macrophages	MΦ IL1B+	Non-lesional	0.482882	1.49641	0.134547	FALSE	0.282965	0.722589	0.548267
Macrophages	MΦ IL1B+	Lesional	0.456573	0.579184	0.562465	FALSE	0.717143	0.26444	0.144394
Macrophages	MΦ STAB1 hi	Non-lesional	0.371509	-0.330732	0.740847	FALSE	0.8373	-0.12287	0.0771187
Macrophages	MΦ STAB1 hi	Lesional	0.266984	-0.125672	0.899992	FALSE	0.936726	-0.0335523	0.0283873
Macrophages	MΦ SPP1+	Non-lesional	0.491221	6.96841	3.20537e-12	TRUE	2.61558e-10	3.42303	9.58243	***
Macrophages	MΦ SPP1+	Lesional	0.231959	2.59163	0.00955216	TRUE	0.0378377	0.601153	1.42208	*
Mast	Mast CD63 hi	Non-lesional	0.394173	0.248072	0.804079	FALSE	0.878139	0.0977833	0.056437
Mast	Mast CD63 hi	Lesional	0.360151	1.50255	0.132955	FALSE	0.281066	0.541145	0.551192
Mast	Mast CD69 hi	Non-lesional	0.3373	-3.48668	0.000489064	TRUE	0.00362796	-1.17605	2.44034	**
Mast	Mast CD69 hi	Lesional	0.30467	-2.76421	0.005706	TRUE	0.0245058	-0.842174	1.61073	*
Mast	Mast CDC42EP3 hi	Non-lesional	0.487466	2.56578	0.0102943	TRUE	0.0383888	1.25073	1.4158	*
Mast	Mast CDC42EP3 hi	Lesional	0.462784	1.06083	0.288769	FALSE	0.490764	0.490933	0.309128
Mast	Mast cycling	Non-lesional	0.352306	1.44816	0.147572	FALSE	0.304087	0.510197	0.517002
Mast	Mast cycling	Lesional	0.350465	1.35344	0.175917	FALSE	0.346734	0.474332	0.460004
Melanocytes	Melano IFI27 hi	Non-lesional	0.335614	0.362001	0.717351	FALSE	0.818588	0.121493	0.0869348
Melanocytes	Melano IFI27 hi	Lesional	0.274247	5.27119	1.35542e-07	TRUE	2.63339e-06	1.44561	5.57948	***
Melanocytes	Melano S100A4+	Non-lesional	0.366	3.63909	0.000273599	TRUE	0.00227813	1.33191	2.64242	**
Melanocytes	Melano S100A4+	Lesional	0.27922	-0.552576	0.580554	FALSE	0.728819	-0.15429	0.137381
Melanocytes	Melano S100A4-	Non-lesional	0.334923	-3.18783	0.00143345	TRUE	0.00872905	-1.06768	2.05903	**
Melanocytes	Melano S100A4-	Lesional	0.244658	-3.78107	0.000156158	TRUE	0.00144801	-0.925068	2.83923	**
NK	NK	Non-lesional	0.367108	0.487477	0.62592	FALSE	0.764597	0.178957	0.116567
NK	NK	Lesional	0.314098	1.38221	0.166908	FALSE	0.333816	0.434149	0.476492
NK	ILC	Non-lesional	0.301305	-0.612774	0.540026	FALSE	0.706187	-0.184632	0.15108
NK	ILC	Lesional	0.336372	-2.31395	0.0206704	TRUE	0.0690531	-0.778348	1.16082	.
NK	ILC cycling	Non-lesional	0.390688	0.881667	0.377957	FALSE	0.582384	0.344457	0.23479
NK	ILC cycling	Lesional	0.46352	3.75954	0.000170227	TRUE	0.00154339	1.74262	2.81152	**
Pericyte/SMC	SMC DES+	Non-lesional	0.245585	1.19232	0.233137	FALSE	0.430408	0.292814	0.36612
Pericyte/SMC	SMC DES+	Lesional	0.2464	2.92907	0.00339974	TRUE	0.0169158	0.721724	1.77171	*
Pericyte/SMC	PE RGS hi	Non-lesional	0.146462	-2.15545	0.0311265	TRUE	0.0947732	-0.315692	1.02331	.
Pericyte/SMC	PE RGS hi	Lesional	0.132658	-1.86372	0.0623608	FALSE	0.157057	-0.247238	0.803943
Pericyte/SMC	PE TGFBI+	Non-lesional	0.202696	-0.116037	0.907623	FALSE	0.939736	-0.0235202	0.026994
Pericyte/SMC	PE TGFBI+	Lesional	0.168803	0.309377	0.757034	FALSE	0.843907	0.0522238	0.0737053
Pericyte/SMC	PE/SMC GEM hi	Non-lesional	0.267966	-0.243284	0.807786	FALSE	0.878349	-0.0651918	0.056333
Pericyte/SMC	PE/SMC GEM hi	Lesional	0.282454	-1.86858	0.0616819	FALSE	0.156312	-0.527788	0.806008
Pericyte/SMC	SMC RERGL+	Non-lesional	0.184549	1.90794	0.0563994	FALSE	0.146567	0.352108	0.833965
Pericyte/SMC	SMC RERGL+	Lesional	0.163891	1.57644	0.114924	FALSE	0.252091	0.258364	0.598443
Plasma	Plasma IgA	Non-lesional	0.631131	-0.606218	0.54437	FALSE	0.707334	-0.382603	0.150376
Plasma	Plasma IgA	Lesional	0.654957	-1.92151	0.054668	FALSE	0.143255	-1.2585	0.84389
Plasma	Plasma IgG	Non-lesional	0.617172	2.63283	0.00846775	TRUE	0.0345484	1.62491	1.46157	*
Plasma	Plasma IgG	Lesional	0.599517	3.57507	0.000350129	TRUE	0.00274716	2.14332	2.56112	**
Plasma	Plasmablast	Non-lesional	0.746164	-1.1455	0.252001	FALSE	0.452276	-0.854733	0.344596
Plasma	Plasmablast	Lesional	0.758084	0.162777	0.870694	FALSE	0.91088	0.123399	0.0405389
Schwann	Schwann DCN+	Non-lesional	0.402726	0.462883	0.643448	FALSE	0.770057	0.186415	0.113477
Schwann	Schwann DCN+	Lesional	0.442533	0.0151053	0.987948	FALSE	0.991304	0.00668458	0.00379319
Schwann	Schwann LAMP5+	Non-lesional	0.347348	2.14046	0.0323177	TRUE	0.096953	0.743483	1.01344	.
Schwann	Schwann LAMP5+	Lesional	0.389855	3.44097	0.000579641	TRUE	0.00404465	1.34148	2.39312	**
Schwann	Schwann MBP+	Non-lesional	0.41143	1.02528	0.30523	FALSE	0.506146	0.421832	0.295724
Schwann	Schwann MBP+	Lesional	0.422451	0.256973	0.7972	FALSE	0.876705	0.108558	0.0571466
Schwann	Schwann NRXN1 hi	Non-lesional	0.346727	-1.10819	0.26778	FALSE	0.461977	-0.384239	0.335379
Schwann	Schwann NRXN1 hi	Lesional	0.349154	-0.721578	0.470554	FALSE	0.646857	-0.251942	0.189191
T	Treg	Non-lesional	0.199784	1.42592	0.153891	FALSE	0.313627	0.284876	0.503586
T	Treg	Lesional	0.171979	3.61124	0.000304734	TRUE	0.00243787	0.621059	2.61299	**
T	CD8+ CTL IFNG hi	Non-lesional	0.263462	-1.63747	0.101533	FALSE	0.22887	-0.431411	0.640411
T	CD8+ CTL IFNG hi	Lesional	0.246898	-2.90082	0.00372191	TRUE	0.0178652	-0.716205	1.74799	*
T	CD8+ CTL	Non-lesional	0.273708	-2.06264	0.0391469	FALSE	0.112478	-0.564561	0.948931
T	CD8+ CTL	Lesional	0.305999	-1.84453	0.0651059	FALSE	0.161971	-0.564424	0.790563
T	Treg cycling	Non-lesional	0.312331	2.96669	0.00301022	TRUE	0.0153521	0.926591	1.81383	*
T	Treg cycling	Lesional	0.358964	6.33295	2.40517e-10	TRUE	1.22664e-08	2.2733	7.91128	***
T	T FOS hi cycling	Non-lesional	0.181723	0.296098	0.767155	FALSE	0.850542	0.0538078	0.0703043
T	T FOS hi cycling	Lesional	0.317912	6.516	7.22056e-11	TRUE	4.20855e-09	2.07152	8.37587	***
T	T CREM hi	Non-lesional	0.566814	0.980719	0.326731	FALSE	0.533225	0.555885	0.273089
T	T CREM hi	Lesional	0.526814	0.419296	0.675	FALSE	0.791379	0.220891	0.101615
T	T CREM lo FOS lo	Non-lesional	0.353692	-0.437029	0.66209	FALSE	0.781795	-0.154574	0.106907
T	T CREM lo FOS lo	Lesional	0.322124	-1.11578	0.264514	FALSE	0.460466	-0.359421	0.336802
T	T FOS hi	Non-lesional	0.25542	-0.249534	0.802948	FALSE	0.878139	-0.063736	0.056437
T	T FOS hi	Lesional	0.212876	-0.674813	0.499795	FALSE	0.677463	-0.143651	0.169115
T	γδ T	Non-lesional	0.315332	0.574878	0.565374	FALSE	0.718606	0.181278	0.143509
T	γδ T	Lesional	0.25391	1.06546	0.286667	FALSE	0.489374	0.270531	0.31036
VEC	ArtEC ICAM2 hi	Non-lesional	0.218649	0.881099	0.378264	FALSE	0.582384	0.192651	0.23479
VEC	ArtEC ICAM2 hi	Lesional	0.231257	3.08854	0.00201145	TRUE	0.0110902	0.714245	1.95506	*
VEC	ArtEC SOS1 hi	Non-lesional	0.209165	-1.60315	0.1089	FALSE	0.242794	-0.335323	0.614761
VEC	ArtEC SOS1 hi	Lesional	0.187982	-1.93931	0.0524632	FALSE	0.138993	-0.364556	0.857006
VEC	ArtEC RGS5+IGFBP3+	Non-lesional	0.200704	0.51233	0.60842	FALSE	0.752229	0.102827	0.12365
VEC	ArtEC RGS5+IGFBP3+	Lesional	0.16676	1.13262	0.257373	FALSE	0.456558	0.188876	0.340504
VEC	CapEC EDNRB hi	Non-lesional	0.272004	-1.94826	0.051384	FALSE	0.137024	-0.529935	0.863203
VEC	CapEC EDNRB hi	Lesional	0.295742	-3.23969	0.00119658	TRUE	0.00739702	-0.958113	2.13094	**
VEC	CapEC FABP4+	Non-lesional	0.219611	0.634236	0.525927	FALSE	0.697903	0.139285	0.156205
VEC	CapEC FABP4+	Lesional	0.199654	0.899778	0.368238	FALSE	0.575637	0.179644	0.239851
VEC	CapEC RGS5+EDNRB hi	Non-lesional	0.244642	-0.0376212	0.96999	FALSE	0.979594	-0.00920372	0.00895406
VEC	CapEC RGS5+EDNRB hi	Lesional	0.214274	2.03788	0.041562	FALSE	0.116146	0.436664	0.934997
VEC	CapEC RGS5+FABP4+	Non-lesional	0.378751	1.15268	0.249042	FALSE	0.451596	0.436579	0.34525
VEC	CapEC RGS5+FABP4+	Lesional	0.337359	1.50626	0.131999	FALSE	0.280499	0.508152	0.552069
VEC	CapEC INSR hi	Non-lesional	0.24123	0.664902	0.506113	FALSE	0.679257	0.160395	0.167966
VEC	CapEC INSR hi	Lesional	0.358849	3.35173	0.000803097	TRUE	0.0052849	1.20276	2.27696	**
VEC	Cap EC RGS5+EDNRB hi MCAM hi	Non-lesional	0.288816	-1.22984	0.218758	FALSE	0.415131	-0.355197	0.381815
VEC	Cap EC RGS5+EDNRB hi MCAM hi	Lesional	0.310418	-2.93189	0.00336911	TRUE	0.0169158	-0.91011	1.77171	*
VEC	VenEC CCL14 hi	Non-lesional	0.304009	2.56775	0.010236	TRUE	0.0383888	0.780619	1.4158	*
VEC	VenEC CCL14 hi	Lesional	0.292576	2.04908	0.0404539	FALSE	0.115421	0.599513	0.937716
VEC	VenEC CCL15 hi	Non-lesional	0.266705	-1.32795	0.184193	FALSE	0.359573	-0.354172	0.444213
VEC	VenEC CCL15 hi	Lesional	0.156636	-0.790396	0.429297	FALSE	0.627789	-0.123804	0.202187
VEC	VenEC IL6+	Non-lesional	0.236354	-0.858709	0.390501	FALSE	0.587913	-0.202959	0.230687
VEC	VenEC IL6+	Lesional	0.290548	-1.89951	0.0574979	FALSE	0.147622	-0.551898	0.830848
VEC	VenEC RGS5+ACKR1 hi	Non-lesional	0.24092	1.35439	0.175612	FALSE	0.346734	0.326299	0.460004
VEC	VenEC RGS5+ACKR1 hi	Lesional	0.236363	0.234906	0.814282	FALSE	0.879884	0.0555231	0.0555746
