## Supplementary Tables for "Multi-modal skin atlas identifies a multicellular immune-stromal community associated with altered cornification and specific T cell expansion in atopic dermatitis": SuppTable3.xlsx

### Sheet: Fibroblast state GO
term_id	name	p_value	cell state	intersections
REAC:R-HSA-8948216	Collagen chain trimerization	2.83373e-13	FB papillary	COL6A1,COL18A1,COL6A2,COL23A1,COL1A1,COL3A1,COL6A5,COL13A1,COL1A2,COL14A1,COL21A1,COL5A1,COL4A1,COL16A1,COL6A3,COL4A2,COL7A1,COL27A1,COL8A2,COL4A5
REAC:R-HSA-1474244	Extracellular matrix organization	1.74399e-11	FB papillary	COL6A1,COL18A1,COL6A2,COL23A1,COL1A1,COMP,COL3A1,COL6A5,MMP2,COL13A1,COL1A2,COL14A1,LAMC3,COL21A1,COL5A1,MFAP2,CD44,SPARC,BMP4,EMILIN3,LOXL2,COL4A1,THBS1,COL16A1,COL6A3,COL4A2,LAMA2,P4HA1,COL7A1,TTR,SH3PXD2A,ITGA11,PLOD3,ADAMTS9,COL27A1,SERPINE1,COL8A2,NCAM1,CASK,MMP11,ADAMTS8,SDC3,COL4A5,LRP4,LOXL3,MMP7,SDC1
REAC:R-HSA-1650814	Collagen biosynthesis and modifying enzymes	3.37791e-11	FB papillary	COL6A1,COL18A1,COL6A2,COL23A1,COL1A1,COL3A1,COL6A5,COL13A1,COL1A2,COL14A1,COL21A1,COL5A1,COL4A1,COL16A1,COL6A3,COL4A2,P4HA1,COL7A1,PLOD3,COL27A1,COL8A2,COL4A5
REAC:R-HSA-1474290	Collagen formation	3.7591e-11	FB papillary	COL6A1,COL18A1,COL6A2,COL23A1,COL1A1,COL3A1,COL6A5,COL13A1,COL1A2,COL14A1,COL21A1,COL5A1,LOXL2,COL4A1,COL16A1,COL6A3,COL4A2,P4HA1,COL7A1,PLOD3,COL27A1,COL8A2,COL4A5,LOXL3,MMP7
REAC:R-HSA-1442490	Collagen degradation	1.28685e-10	FB papillary	COL6A1,COL18A1,COL6A2,COL23A1,COL1A1,COL3A1,COL6A5,MMP2,COL13A1,COL1A2,COL14A1,COL5A1,COL4A1,COL16A1,COL6A3,COL4A2,COL7A1,COL8A2,MMP11,COL4A5,MMP7
REAC:R-HSA-2022090	Assembly of collagen fibrils and other multimeric structures	3.69871e-09	FB papillary	COL6A1,COL18A1,COL6A2,COL1A1,COL3A1,COL6A5,COL1A2,COL14A1,COL5A1,LOXL2,COL4A1,COL6A3,COL4A2,COL7A1,COL27A1,COL8A2,COL4A5,LOXL3,MMP7
REAC:R-HSA-216083	Integrin cell surface interactions	4.40519e-08	FB papillary	COL6A1,COL18A1,COL6A2,COL23A1,COL1A1,COMP,COL3A1,COL6A5,COL13A1,COL1A2,COL5A1,CD44,COL4A1,THBS1,COL16A1,COL6A3,COL4A2,COL7A1,ITGA11,COL8A2,COL4A5
REAC:R-HSA-419037	NCAM1 interactions	1.0426e-06	FB papillary	COL6A1,COL6A2,COL3A1,COL6A5,COL5A1,COL4A1,COL6A3,COL4A2,NCAM1,GDNF,ARTN,CACNA1G,COL4A5,CACNB3
REAC:R-HSA-1474228	Degradation of the extracellular matrix	7.40811e-06	FB papillary	COL6A1,COL18A1,COL6A2,COL23A1,COL1A1,COL3A1,COL6A5,MMP2,COL13A1,COL1A2,COL14A1,COL5A1,CD44,COL4A1,COL16A1,COL6A3,COL4A2,COL7A1,ADAMTS9,COL8A2,MMP11,ADAMTS8,COL4A5,MMP7
REAC:R-HSA-3000178	ECM proteoglycans	1.3878e-05	FB papillary	COL6A1,COL6A2,COL1A1,COMP,COL3A1,COL6A5,COL1A2,COL5A1,SPARC,COL4A1,COL6A3,COL4A2,LAMA2,SERPINE1,NCAM1,COL4A5,LRP4
REAC:R-HSA-1280215	Cytokine Signaling in Immune system	1.68566e-16	FB CCL19+IL4I1+	IL32,B2M,VCAM1,MT2A,CCL2,SOD2,PSME2,NFKBIA,PSME1,HLA-A,IFITM3,HLA-B,PSMB9,IL15,IFNGR1,IRF1,BIRC3,PSMA3,PSMA4,HLA-F,BST2,TNFSF13B,IFNGR2,NFKB2,IL15RA,UBE2L6,HLA-C,ICAM1,STAT1
REAC:R-HSA-913531	Interferon Signaling	4.42915e-11	FB CCL19+IL4I1+	B2M,VCAM1,MT2A,HLA-A,IFITM3,HLA-B,IFNGR1,IRF1,HLA-F,BST2,IFNGR2,UBE2L6,HLA-C,ICAM1,STAT1
REAC:R-HSA-877300	Interferon gamma signaling	5.43717e-10	FB CCL19+IL4I1+	B2M,VCAM1,MT2A,HLA-A,HLA-B,IFNGR1,IRF1,HLA-F,IFNGR2,HLA-C,ICAM1
REAC:R-HSA-168256	Immune System	1.24993e-09	FB CCL19+IL4I1+	IL32,B2M,VCAM1,MT2A,CCL2,SOD2,PSME2,NFKBIA,PSME1,CD74,HLA-A,IFITM3,C1S,HLA-B,TNFAIP6,PSMB9,IL15,IFNGR1,IRF1,BIRC3,HMOX2,PSMA3,PSMA4,HLA-F,BST2,TNFSF13B,S100A11,IFNGR2,NFKB2,IL15RA,RHOA,UBE2L6,HLA-C,STOM,ICAM1,STAT1
REAC:R-HSA-1236974	ER-Phagosome pathway	1.01149e-08	FB CCL19+IL4I1+	B2M,PSME2,PSME1,HLA-A,HLA-B,PSMB9,PSMA3,PSMA4,HLA-F,HLA-C
REAC:R-HSA-1236975	Antigen processing-Cross presentation	6.04702e-08	FB CCL19+IL4I1+	B2M,PSME2,PSME1,HLA-A,HLA-B,PSMB9,PSMA3,PSMA4,HLA-F,HLA-C
REAC:R-HSA-1236977	Endosomal/Vacuolar pathway	8.27251e-07	FB CCL19+IL4I1+	B2M,HLA-A,HLA-B,HLA-F,HLA-C
REAC:R-HSA-449147	Signaling by Interleukins	9.14762e-06	FB CCL19+IL4I1+	IL32,VCAM1,CCL2,SOD2,PSME2,NFKBIA,PSME1,PSMB9,IL15,PSMA3,PSMA4,NFKB2,IL15RA,ICAM1,STAT1
REAC:R-HSA-5668541	TNFR2 non-canonical NF-kB pathway	3.00975e-05	FB CCL19+IL4I1+	PSME2,PSME1,PSMB9,BIRC3,PSMA3,PSMA4,TNFSF13B,NFKB2
REAC:R-HSA-909733	Interferon alpha/beta signaling	3.59375e-05	FB CCL19+IL4I1+	HLA-A,IFITM3,HLA-B,IRF1,HLA-F,BST2,HLA-C
REAC:R-HSA-1280215	Cytokine Signaling in Immune system	1.15449e-15	FB CCL19+APOE+	VIM,HLA-B,B2M,CCL19,CCL2,HLA-A,TNFSF13B,HLA-C,JUN,IL32,SOD2,IFITM3,CXCL1,HLA-DRB1,VCAM1,IL11RA,HLA-DRA,BIRC3,HLA-F,IL34,IL33,PSME2,IRF8,NFKBIA,FLT3LG,CSF1,PSME1,FOS,LIFR,CXCL2,VEGFA,BST2,EGR1,HLA-DRB5,PSMB9,JUNB,NFKB2,CRLF1,MYC,STAT3,OSMR,HLA-DPA1,IL15RA,IRF1,RELB,HLA-DPB1,IFNGR1,IL15,SOCS3,IFI30,PIK3R3,PSMB8,TNFRSF1B,CCL5,ICAM1,IL27RA,CCND1,BCL6,TRAF3,KPNA2,STX4,MID1,TNFSF14,TRIM22,MX2,IL1R1,IFI…
REAC:R-HSA-913531	Interferon Signaling	3.98031e-11	FB CCL19+APOE+	HLA-B,B2M,HLA-A,HLA-C,IFITM3,HLA-DRB1,VCAM1,HLA-DRA,HLA-F,IRF8,BST2,EGR1,HLA-DRB5,HLA-DPA1,IRF1,HLA-DPB1,IFNGR1,SOCS3,IFI30,PSMB8,ICAM1,KPNA2,MID1,TRIM22,MX2,IFI35,JAK2,IFITM1,XAF1,OASL,IRF2,GBP4,DDX58,NEDD4,USP18,EIF4E3,NUP107,NUP35
REAC:R-HSA-877300	Interferon gamma signaling	6.6342e-09	FB CCL19+APOE+	HLA-B,B2M,HLA-A,HLA-C,HLA-DRB1,VCAM1,HLA-DRA,HLA-F,IRF8,HLA-DRB5,HLA-DPA1,IRF1,HLA-DPB1,IFNGR1,SOCS3,IFI30,ICAM1,MID1,TRIM22,JAK2,OASL,IRF2,GBP4
REAC:R-HSA-909733	Interferon alpha/beta signaling	1.11935e-06	FB CCL19+APOE+	HLA-B,HLA-A,HLA-C,IFITM3,HLA-F,IRF8,BST2,EGR1,IRF1,SOCS3,PSMB8,MX2,IFI35,IFITM1,XAF1,OASL,IRF2,USP18
REAC:R-HSA-168256	Immune System	1.45481e-06	FB CCL19+APOE+	VIM,HLA-B,B2M,CCL19,CLU,CD74,CCL2,C3,HLA-A,CTSH,TNFSF13B,HLA-C,JUN,C1S,IL32,SOD2,IFITM3,CXCL1,HLA-DRB1,VCAM1,IL11RA,HLA-DRA,BIRC3,HLA-F,IL34,IL33,HSPA1A,PSME2,IRF8,CTSC,NFKBIA,ICAM2,FLT3LG,CSF1,C7,PSME1,FOS,PLA2G2A,HSPA1B,LIFR,CXCL2,VEGFA,FKBP1A,BST2,EGR1,HLA-DRB5,TAPBP,PSMB9,JUNB,NFKB2,CRLF1,MYC,STAT3,TNFAIP3,OSMR,HLA-DPA1,ENAH,IL15RA,IRF1,C2,IFI16,RELB,HLA-DPB1,IFNGR1,IL15,SOCS3,IFI30,WIPF3,CTS…
REAC:R-HSA-449147	Signaling by Interleukins	7.20939e-05	FB CCL19+APOE+	VIM,CCL19,CCL2,JUN,IL32,SOD2,CXCL1,VCAM1,IL11RA,IL34,IL33,PSME2,NFKBIA,CSF1,PSME1,FOS,LIFR,CXCL2,VEGFA,PSMB9,JUNB,NFKB2,CRLF1,MYC,STAT3,OSMR,IL15RA,IL15,SOCS3,PIK3R3,PSMB8,TNFRSF1B,CCL5,ICAM1,IL27RA,CCND1,BCL6,STX4,IL1R1,IRAK1,IL6,JAK3,IL4R,JAK2,IL1RAPL1,CSF2RB,HGF,ELK1,PTPN4
REAC:R-HSA-983170	Antigen Presentation: Folding, assembly and peptide loading of class I MHC	0.0007141	FB CCL19+APOE+	HLA-B,B2M,HLA-A,HLA-C,HLA-F,TAPBP,TAP1,ERAP2,ERAP1
REAC:R-HSA-380108	Chemokine receptors bind chemokines	0.00123432	FB CCL19+APOE+	CXCL12,CCL19,CCL2,CXCL1,CXCL3,CXCL2,CX3CL1,CXCL6,CCL5,CCL13,CCL21,CXCL16,CXCL9
REAC:R-HSA-1236977	Endosomal/Vacuolar pathway	0.00239364	FB CCL19+APOE+	HLA-B,B2M,HLA-A,HLA-C,HLA-F,CTSS
REAC:R-HSA-6785807	Interleukin-4 and Interleukin-13 signaling	0.00261492	FB CCL19+APOE+	VIM,CCL2,VCAM1,FOS,VEGFA,JUNB,MYC,STAT3,SOCS3,TNFRSF1B,ICAM1,CCND1,BCL6,IL6,JAK3,IL4R,JAK2,HGF
REAC:R-HSA-381426	Regulation of Insulin-like Growth Factor (IGF) transport and uptake by Insulin-like Growth Factor Binding Proteins (IGFBPs)	0.000549939	FB APOC1+	IGFBP7,APOE,IGF1,IGFBP3,GPC3,IGF2,C3,CHRDL1,SPARCL1,VWA1,PRSS23
REAC:R-HSA-8957275	Post-translational protein phosphorylation	0.00793128	FB APOC1+	IGFBP7,APOE,IGFBP3,GPC3,C3,CHRDL1,SPARCL1,VWA1,PRSS23
REAC:R-HSA-140877	Formation of Fibrin Clot (Clotting Cascade)	0.0218138	FB GDF10+	TFPI,F3,A2M,SERPINA5
REAC:R-HSA-3560782	Diseases associated with glycosaminoglycan metabolism	0.0266365	FB GDF10+	GPC3,DCN,OMD,BGN
REAC:R-HSA-217271	FMO oxidises nucleophiles	0.0323828	FB GDF10+	FMO2,FMO1
REAC:R-HSA-381426	Regulation of Insulin-like Growth Factor (IGF) transport and uptake by Insulin-like Growth Factor Binding Proteins (IGFBPs)	4.06312e-06	FB CPE+	IGFBP2,IGF1,IGFBP5,KLK1,PRSS23,IGFBP6,GPC3,MFGE8,EVA1A,FAM20A
REAC:R-HSA-8957275	Post-translational protein phosphorylation	0.0333525	FB CPE+	IGFBP5,PRSS23,GPC3,MFGE8,EVA1A,FAM20A
REAC:R-HSA-3371568	Attenuation phase	2.01342e-06	FB NGFR+	HSP90AB1,DNAJB1,HSP90AA1,HSPA1B,HSPA1A,HSPA8
REAC:R-HSA-3371556	Cellular response to heat stress	1.75752e-05	FB NGFR+	HSP90AB1,DNAJB1,HSP90AA1,HSPH1,HSPA6,HSPA1B,HSPA1A,BAG3,HSPA8,RPA3
REAC:R-HSA-3371571	HSF1-dependent transactivation	8.22828e-05	FB NGFR+	HSP90AB1,DNAJB1,HSP90AA1,HSPA1B,HSPA1A,HSPA8
REAC:R-HSA-3371497	HSP90 chaperone cycle for steroid hormone receptors (SHR)	8.59705e-05	FB NGFR+	DNAJA1,HSP90AB1,DNAJB1,HSP90AA1,HSPA1B,HSPA1A,HSPA8,DYNLL1
REAC:R-HSA-3371453	Regulation of HSF1-mediated heat shock response	0.000308884	FB NGFR+	DNAJB1,HSPH1,HSPA6,HSPA1B,HSPA1A,BAG3,HSPA8,RPA3
REAC:R-HSA-9013507	NOTCH3 Activation and Transmission of Signal to the Nucleus	0.00295472	FB NGFR+	UBC,EGFR,NEURL1B,JAG1,NOTCH3
REAC:R-HSA-381426	Regulation of Insulin-like Growth Factor (IGF) transport and uptake by Insulin-like Growth Factor Binding Proteins (IGFBPs)	0.00416881	FB NGFR+	IGFBP7,IGFBP6,CHRDL1,SPARCL1,GPC3,IGF2,KLK1,IGFBP2,CYR61
REAC:R-HSA-9012852	Signaling by NOTCH3	0.0060135	FB NGFR+	UBC,EGFR,NEURL1B,HES1,JAG1,NOTCH3
REAC:R-HSA-5637815	Signaling by Ligand-Responsive EGFR Variants in Cancer	0.0129564	FB NGFR+	UBC,HSP90AA1,EGFR,GAB1
REAC:R-HSA-1236382	Constitutive Signaling by Ligand-Responsive EGFR Cancer Variants	0.0129564	FB NGFR+	UBC,HSP90AA1,EGFR,GAB1
REAC:R-HSA-1474244	Extracellular matrix organization	1.06735e-15	FB reticular	DCN,FBLN1,MFAP5,MMP2,PCOLCE2,COL1A2,TIMP1,TNXB,CTSK,MFAP4,TIMP2,FBN1,PCOLCE,FBLN2,HTRA1,SPARC,LOX,FN1,ELANE,MATN4,CD151,BGN,COL1A1,ELN,CTSB,LUM,SERPINH1,LTBP1,PPIB,BSG,ITGB5,EFEMP1,P4HB,APP,LTBP4,EFEMP2,ADAM9,CTSL,CD47,CTSD,MMP14,LOXL4,LAMB2,CAPN2,COL14A1,P4HA2,EMILIN2,ADAMTS2,CAPNS1,COL12A1,HSPG2,NTN4,ADAMTS5,P3H3,ITGA11,DAG1,ITGA5,ADAM15
REAC:R-HSA-6798695	Neutrophil degranulation	4.67357e-08	FB reticular	CFD,SLPI,GSN,CST3,CD55,MGST1,QPCT,TIMP2,PSAP,S100A11,FGL2,CYB5R3,FTH1,ANXA2,LGALS3,ELANE,CD63,RHOA,TNFAIP6,VAT1,HEXB,GUSB,SDCBP,CTSB,GRN,LAMP1,PRDX4,C3,NPC2,HLA-C,LAMP2,CD14,CSTB,BRI3,FUCA2,CD47,CTSD,GAA,BST1,TMBIM1,QSOX1,DPP7,PRCP,CD58,CTSA,CKAP4,CD68,ARSA,CDA,LAMTOR2,AGA,PLAU,UBR4,DIAPH1,GNS,NHLRC3,ENPP4,PYGB,GLIPR1,MANBA,DNAJC5
REAC:R-HSA-1566948	Elastic fibre formation	1.67338e-07	FB reticular	FBLN1,MFAP5,MFAP4,FBN1,FBLN2,LOX,FN1,ELN,LTBP1,ITGB5,EFEMP1,LTBP4,EFEMP2,LOXL4,EMILIN2,ITGA5
REAC:R-HSA-114608	Platelet degranulation	7.24677e-07	FB reticular	CFD,CLU,TIMP1,ECM1,PSAP,TIMP3,CLEC3B,SERPING1,SPARC,FN1,CD63,TMSB4X,ISLR,GAS6,PROS1,CALU,CHID1,LAMP2,APP,VEGFB,APLP2,MANF,QSOX1,WDR1,SCCPDH,LHFPL2
REAC:R-HSA-76005	Response to elevated platelet cytosolic Ca2+	1.7537e-06	FB reticular	CFD,CLU,TIMP1,ECM1,PSAP,TIMP3,CLEC3B,SERPING1,SPARC,FN1,CD63,TMSB4X,ISLR,GAS6,PROS1,CALU,CHID1,LAMP2,APP,VEGFB,APLP2,MANF,QSOX1,WDR1,SCCPDH,LHFPL2
REAC:R-HSA-381426	Regulation of Insulin-like Growth Factor (IGF) transport and uptake by Insulin-like Growth Factor Binding Proteins (IGFBPs)	2.95348e-06	FB reticular	CST3,MMP2,IGFBP5,TIMP1,FBN1,IGFBP6,FSTL1,FN1,CP,LTBP1,CHRDL1,C3,GAS6,P4HB,NUCB1,MFGE8,CALU,APP,FUCA2,LAMB2,APLP2,QSOX1,CKAP4,PRSS23,MGAT4A
REAC:R-HSA-8957275	Post-translational protein phosphorylation	3.30676e-06	FB reticular	CST3,IGFBP5,TIMP1,FBN1,FSTL1,FN1,CP,LTBP1,CHRDL1,C3,GAS6,P4HB,NUCB1,MFGE8,CALU,APP,FUCA2,LAMB2,APLP2,QSOX1,CKAP4,PRSS23,MGAT4A
REAC:R-HSA-2129379	Molecules associated with elastic fibres	1.25388e-05	FB reticular	FBLN1,MFAP5,MFAP4,FBN1,FBLN2,FN1,ELN,LTBP1,ITGB5,EFEMP1,LTBP4,EFEMP2,EMILIN2
REAC:R-HSA-1474228	Degradation of the extracellular matrix	3.76592e-05	FB reticular	DCN,MMP2,COL1A2,TIMP1,CTSK,TIMP2,FBN1,HTRA1,FN1,ELANE,COL1A1,ELN,CTSB,BSG,ADAM9,CTSL,CTSD,MMP14,CAPN2,COL14A1,CAPNS1,COL12A1,HSPG2,ADAMTS5,ADAM15
REAC:R-HSA-5668914	Diseases of metabolism	7.9788e-05	FB reticular	DCN,THBS2,OMD,HEXA,BGN,HEXB,CYP1B1,GUSB,LUM,OGN,ADAMTSL4,SPON2,TCN2,GAA,NAGLU,ADAMTS2,CTSA,HSPG2,C1GALT1C1,GGT1,ADAMTS5,ADAMTSL1,MGAT2,GNS,DAG1,EXT2,GBE1,ALG3,GALNT12,IDUA,LARGE,B3GLCT,SRD5A3,BTD
REAC:R-HSA-1474244	Extracellular matrix organization	1.87195e-08	FB DPEP1+	ASPN,COL3A1,COL1A1,TNN,COL11A1,MMP11,COL5A2,COL1A2,HAPLN1,A2M,ADAM12,COL6A3,COL6A6,COL12A1,MFAP5,ACTN1,SPARC,COL16A1,TGFB2,HTRA1
REAC:R-HSA-3000178	ECM proteoglycans	1.59724e-07	FB DPEP1+	ASPN,COL3A1,COL1A1,TNN,COL5A2,COL1A2,HAPLN1,COL6A3,COL6A6,SPARC,TGFB2
REAC:R-HSA-8948216	Collagen chain trimerization	3.09038e-07	FB DPEP1+	COL3A1,COL1A1,COL11A1,COL5A2,COL1A2,COL6A3,COL6A6,COL12A1,COL16A1
REAC:R-HSA-1442490	Collagen degradation	5.50938e-07	FB DPEP1+	COL3A1,COL1A1,COL11A1,MMP11,COL5A2,COL1A2,COL6A3,COL6A6,COL12A1,COL16A1
REAC:R-HSA-1474228	Degradation of the extracellular matrix	1.30357e-05	FB DPEP1+	COL3A1,COL1A1,COL11A1,MMP11,COL5A2,COL1A2,A2M,COL6A3,COL6A6,COL12A1,COL16A1,HTRA1
REAC:R-HSA-1650814	Collagen biosynthesis and modifying enzymes	1.51746e-05	FB DPEP1+	COL3A1,COL1A1,COL11A1,COL5A2,COL1A2,COL6A3,COL6A6,COL12A1,COL16A1
REAC:R-HSA-9006934	Signaling by Receptor Tyrosine Kinases	1.70946e-05	FB DPEP1+	COL3A1,COL1A1,MEF2C,COL11A1,COL5A2,COL1A2,ACTG1,JUNB,FOS,SPHK1,ADAM12,COL6A3,COL6A6,ID1,HSP90AA1,STMN1,ID3,SPARC,NRAS,WWP1,POLR2B
REAC:R-HSA-2022090	Assembly of collagen fibrils and other multimeric structures	9.60972e-05	FB DPEP1+	COL3A1,COL1A1,COL11A1,COL5A2,COL1A2,COL6A3,COL6A6,COL12A1
REAC:R-HSA-1474290	Collagen formation	0.000185316	FB DPEP1+	COL3A1,COL1A1,COL11A1,COL5A2,COL1A2,COL6A3,COL6A6,COL12A1,COL16A1
REAC:R-HSA-162582	Signal Transduction	0.000517538	FB DPEP1+	SOX4,COL3A1,JUN,COL1A1,GPC3,F2R,MEF2C,EDNRA,MDK,COL11A1,PMEPA1,COL5A2,COL1A2,ACTG1,PPP1R14A,HES1,JUNB,FOS,SPHK1,A2M,ADAM12,IER3,NR4A1,COL6A3,EDNRB,COL6A6,ID1,PTCH1,TUBA1A,RBP4,SKIL,INHBA,HSP90AA1,ARHGAP10,VIPR2,SFN,STMN1,ID3,SPARC,MGLL,CHD3,NRAS,ARHGAP42,LEF1,CCND1,RHOBTB1,WWP1,WWTR1,F2RL2,POLR2B,GLI2,PTGER3,ARHGAP44
REAC:R-HSA-3656243	Defective ST3GAL3 causes MCT12 and EIEE15	0.046571	FB dermal papilla	OGN,PRELP,FMOD
REAC:R-HSA-3656225	Defective CHST6 causes MCDC1	0.046571	FB dermal papilla	OGN,PRELP,FMOD
REAC:R-HSA-3656244	Defective B4GALT1 causes B4GALT1-CDG (CDG-2d)	0.046571	FB dermal papilla	OGN,PRELP,FMOD

### Sheet: KC state GO
term_id	name	p_value	cell state	intersections
REAC:R-HSA-1474244	Extracellular matrix organization	1.38789e-21	KC 1	COL17A1,EFEMP1,ITGB1,COL7A1,ITGB4,COL18A1,LAMB3,ADAMTS1,TIMP1,SERPINH1,SPARC,PDGFA,ASPN,ITGA2,THBS1,ITGA3,SH3PXD2A,DCN,P3H2,HTRA1,LAMA3,BMP2,BGN,COL6A2,LTBP4,PTPRS,AGRN,TGFB2,ITGA6,ITGB8,LAMA5,COL5A1,COL6A1,P4HA2,SDC2,CRTAP,LTBP2,CD47,CAPN2,COL4A6,MFAP1,PLOD3,HSPG2,LAMC1,P4HA1,NTN4,SERPINE1,COL27A1,COL5A2,TMPRSS6,ICAM1,ITGA9,CTSV,MATN4,COL12A1,ICAM4,TIMP2,ADAMTS14,JAM3,ITGB6,LOXL1,ADAMTS9,FMOD,AD…
REAC:R-HSA-3000178	ECM proteoglycans	1.03806e-09	KC 1	ITGB1,SPARC,ASPN,ITGA2,DCN,LAMA3,BGN,COL6A2,PTPRS,AGRN,TGFB2,LAMA5,COL5A1,COL6A1,COL4A6,HSPG2,LAMC1,SERPINE1,COL5A2,ITGA9,MATN4,ITGB6,FMOD,FN1,TNC,ACAN
REAC:R-HSA-1474290	Collagen formation	8.28188e-08	KC 1	COL17A1,COL7A1,ITGB4,COL18A1,LAMB3,SERPINH1,P3H2,LAMA3,COL6A2,ITGA6,COL5A1,COL6A1,P4HA2,CRTAP,COL4A6,PLOD3,P4HA1,COL27A1,COL5A2,CTSV,COL12A1,ADAMTS14,LOXL1,COL8A1,PCOLCE2,COL14A1
REAC:R-HSA-216083	Integrin cell surface interactions	1.19841e-07	KC 1	ITGB1,COL7A1,COL18A1,ITGA2,THBS1,ITGA3,COL6A2,AGRN,ITGA6,ITGB8,COL5A1,COL6A1,CD47,COL4A6,HSPG2,COL5A2,ICAM1,ITGA9,ICAM4,JAM3,ITGB6,COL8A1,FN1,ITGA5,TNC
REAC:R-HSA-1474228	Degradation of the extracellular matrix	6.96081e-07	KC 1	COL17A1,COL7A1,COL18A1,LAMB3,ADAMTS1,TIMP1,DCN,HTRA1,LAMA3,COL6A2,LAMA5,COL5A1,COL6A1,CAPN2,COL4A6,HSPG2,LAMC1,COL5A2,TMPRSS6,CTSV,COL12A1,TIMP2,ADAMTS9,ADAMTS4,CAPN3,COL8A1,MMP19,FN1,CAPN14,ACAN,KLKB1,COL14A1
REAC:R-HSA-3000171	Non-integrin membrane-ECM interactions	2.92857e-06	KC 1	ITGB1,ITGB4,LAMB3,PDGFA,ITGA2,THBS1,LAMA3,AGRN,ITGA6,LAMA5,COL5A1,SDC2,COL4A6,HSPG2,LAMC1,NTN4,COL5A2,FN1,TNC
REAC:R-HSA-1650814	Collagen biosynthesis and modifying enzymes	7.12668e-06	KC 1	COL17A1,COL7A1,COL18A1,SERPINH1,P3H2,COL6A2,COL5A1,COL6A1,P4HA2,CRTAP,COL4A6,PLOD3,P4HA1,COL27A1,COL5A2,COL12A1,ADAMTS14,COL8A1,PCOLCE2,COL14A1
REAC:R-HSA-8875878	MET promotes cell motility	1.47528e-05	KC 1	ITGB1,LAMB3,ITGA2,ITGA3,LAMA3,RAPGEF1,MET,LAMA5,COL5A1,TNS3,TNS4,LAMC1,COL27A1,COL5A2,FN1
REAC:R-HSA-3000157	Laminin interactions	1.59819e-05	KC 1	ITGB1,COL7A1,ITGB4,COL18A1,LAMB3,ITGA2,ITGA3,LAMA3,ITGA6,LAMA5,COL4A6,HSPG2,LAMC1
REAC:R-HSA-2022090	Assembly of collagen fibrils and other multimeric structures	3.45399e-05	KC 1	COL17A1,COL7A1,ITGB4,COL18A1,LAMB3,LAMA3,COL6A2,ITGA6,COL5A1,COL6A1,COL4A6,COL27A1,COL5A2,CTSV,COL12A1,LOXL1,COL8A1,COL14A1
REAC:R-HSA-1640170	Cell Cycle	1.36368e-88	KC cycling	PTTG1,TUBA1B,TUBB,UBE2C,TOP2A,CDK1,CKS1B,CENPF,MZT2B,CENPW,BIRC5,TUBB4B,RAN,MAD2L1,SMC4,TYMS,MZT2A,ZWINT,TK1,TUBA1C,NUF2,SMC2,UBA52,CDC20,BUB3,HMMR,CCNB2,CCNA2,AURKB,ITGB3BP,PCNA,DCTN3,CENPA,RPA3,CCNB1,UBE2S,RAD21,CENPH,TPX2,CENPN,NPM1,RRM2,ANAPC11,MZT1,SPC25,RBX1,SGOL1,LMNB1,CDCA8,BANF1,CENPK,YWHAQ,KIF23,NDC80,CENPE,NCAPG,CENPU,SKA2,SUN2,VRK1,RBBP7,PSMB3,YWHAH,NEK2,GTSE1,CDCA5,CDT1,PSMA4,PKMYT1,…
REAC:R-HSA-69278	Cell Cycle, Mitotic	9.30115e-72	KC cycling	PTTG1,TUBA1B,TUBB,UBE2C,TOP2A,CDK1,CKS1B,CENPF,MZT2B,BIRC5,TUBB4B,RAN,MAD2L1,SMC4,TYMS,MZT2A,ZWINT,TK1,TUBA1C,NUF2,SMC2,UBA52,CDC20,BUB3,HMMR,CCNB2,CCNA2,AURKB,ITGB3BP,PCNA,DCTN3,CENPA,RPA3,CCNB1,UBE2S,RAD21,CENPH,TPX2,CENPN,RRM2,ANAPC11,MZT1,SPC25,RBX1,SGOL1,LMNB1,CDCA8,BANF1,CENPK,KIF23,NDC80,CENPE,NCAPG,CENPU,SKA2,VRK1,PSMB3,NEK2,GTSE1,CDCA5,CDT1,PSMA4,PKMYT1,PLK1,ORC6,CDKN2D,PSMB9,PSMB6,ESCO2…
REAC:R-HSA-69620	Cell Cycle Checkpoints	8.75424e-48	KC cycling	UBE2C,CDK1,CENPF,BIRC5,MAD2L1,ZWINT,NUF2,UBA52,CDC20,BUB3,CCNB2,CCNA2,AURKB,ITGB3BP,CENPA,RPA3,CCNB1,UBE2S,CENPH,CENPN,ANAPC11,SPC25,SGOL1,CDCA8,CENPK,YWHAQ,NDC80,CENPE,CENPU,SKA2,PSMB3,YWHAH,GTSE1,PSMA4,PKMYT1,PLK1,ORC6,PSMB9,PSMB6,PSMA7,PSME1,PSME2,SHFM1,CLSPN,RANGAP1,KIF2C,PSMD14,BARD1,ANAPC15,MCM7,PSMA1,BUB1B,PSMD8,RPA2,YWHAE,PMF1,CKAP5,PSMC3,YWHAB,PSMB8,PSMB2,PSMA3,BRCA1,CHEK1,SPC24,PSMB7,CE…
REAC:R-HSA-2555396	Mitotic Metaphase and Anaphase	2.04274e-44	KC cycling	PTTG1,TUBA1B,UBE2C,CDK1,CENPF,BIRC5,TUBB4B,RAN,MAD2L1,ZWINT,TUBA1C,NUF2,UBA52,CDC20,BUB3,CCNB2,AURKB,ITGB3BP,CENPA,CCNB1,UBE2S,RAD21,CENPH,CENPN,ANAPC11,SPC25,SGOL1,LMNB1,CDCA8,BANF1,CENPK,NDC80,CENPE,CENPU,SKA2,VRK1,PSMB3,CDCA5,PSMA4,PLK1,PSMB9,PSMB6,PSMA7,TUBB6,PSME1,PSME2,SHFM1,RANGAP1,KIF2C,PSMD14,ANAPC15,FBXO5,SMC1A,PSMA1,BUB1B,PSMD8,SMC3,PMF1,CKAP5,PSMC3,PSMB8,PSMB2,PSMA3,UBE2I,TUBA1A,SPC24…
REAC:R-HSA-68882	Mitotic Anaphase	6.25282e-44	KC cycling	PTTG1,TUBA1B,UBE2C,CDK1,CENPF,BIRC5,TUBB4B,RAN,MAD2L1,ZWINT,TUBA1C,NUF2,UBA52,CDC20,BUB3,CCNB2,AURKB,ITGB3BP,CENPA,CCNB1,UBE2S,RAD21,CENPH,CENPN,ANAPC11,SPC25,SGOL1,LMNB1,CDCA8,BANF1,CENPK,NDC80,CENPE,CENPU,SKA2,VRK1,PSMB3,CDCA5,PSMA4,PLK1,PSMB9,PSMB6,PSMA7,TUBB6,PSME1,PSME2,SHFM1,RANGAP1,KIF2C,PSMD14,ANAPC15,SMC1A,PSMA1,BUB1B,PSMD8,SMC3,PMF1,CKAP5,PSMC3,PSMB8,PSMB2,PSMA3,UBE2I,TUBA1A,SPC24,PSMB7…
REAC:R-HSA-69306	DNA Replication	3.32876e-43	KC cycling	UBE2C,UBA52,CCNA2,PCNA,RPA3,UBE2S,ANAPC11,RBX1,PSMB3,CDT1,PSMA4,ORC6,PSMB9,PSMB6,PSMA7,PSME1,PSME2,SHFM1,PSMD14,ANAPC15,FEN1,MCM7,PSMA1,PSMD8,RPA2,PSMC3,PSMB8,PSMB2,PSMA3,LIG1,PSMB7,RFC4,DBF4,GMNN,RFC3,PRIM1,CDC6,PSMB5,ANAPC5,PSMB1,MCM3,PSMD7,RFC1,ANAPC16,RFC2,POLD2,PSMB4,CDC45,POLE3,CCNE2,POLD3,PSMA5,PSMD4,PSMC1,GINS2,RFC5,FZR1,MCM10,PSMC5,PSMD13,PSMD1,MCM4,PSMC6,PSMD2,RPA1,MCM5,CDK2,CDC27,PSMC4…
REAC:R-HSA-68886	M Phase	5.89021e-43	KC cycling	PTTG1,TUBA1B,TUBB,UBE2C,CDK1,CENPF,MZT2B,BIRC5,TUBB4B,RAN,MAD2L1,SMC4,MZT2A,ZWINT,TUBA1C,NUF2,SMC2,UBA52,CDC20,BUB3,CCNB2,AURKB,ITGB3BP,DCTN3,CENPA,CCNB1,UBE2S,RAD21,CENPH,CENPN,ANAPC11,MZT1,SPC25,SGOL1,LMNB1,CDCA8,BANF1,CENPK,KIF23,NDC80,CENPE,NCAPG,CENPU,SKA2,VRK1,PSMB3,NEK2,CDCA5,PSMA4,PLK1,PSMB9,PSMB6,PSMA7,TUBB6,PSME1,PSME2,SHFM1,RANGAP1,KIF2C,PSMD14,ANAPC15,SSNA1,FBXO5,NCAPD2,SMC1A,PSMA1,BU…
REAC:R-HSA-69242	S Phase	4.3937e-41	KC cycling	UBE2C,CKS1B,UBA52,CCNA2,PCNA,RPA3,UBE2S,RAD21,ANAPC11,RBX1,PSMB3,CDCA5,CDT1,PSMA4,ORC6,PSMB9,PSMB6,ESCO2,PSMA7,PSME1,PSME2,SHFM1,CDC25B,PSMD14,ANAPC15,FEN1,MCM7,SMC1A,PSMA1,PSMD8,RPA2,SMC3,PSMC3,TFDP1,PSMB8,PSMB2,PSMA3,LIG1,PSMB7,CDK4,RFC4,RFC3,PRIM1,CDC6,PSMB5,ANAPC5,PSMB1,MCM3,PSMD7,RFC1,ANAPC16,RFC2,POLD2,PSMB4,CDC45,POLE3,CCNE2,POLD3,PSMA5,PSMD4,PSMC1,GINS2,RFC5,FZR1,PSMC5,PSMD13,PSMD1,MCM4,R…
REAC:R-HSA-69239	Synthesis of DNA	7.22758e-40	KC cycling	UBE2C,UBA52,CCNA2,PCNA,RPA3,UBE2S,ANAPC11,RBX1,PSMB3,CDT1,PSMA4,ORC6,PSMB9,PSMB6,PSMA7,PSME1,PSME2,SHFM1,PSMD14,ANAPC15,FEN1,MCM7,PSMA1,PSMD8,RPA2,PSMC3,PSMB8,PSMB2,PSMA3,LIG1,PSMB7,RFC4,RFC3,PRIM1,CDC6,PSMB5,ANAPC5,PSMB1,MCM3,PSMD7,RFC1,ANAPC16,RFC2,POLD2,PSMB4,CDC45,POLE3,CCNE2,POLD3,PSMA5,PSMD4,PSMC1,GINS2,RFC5,FZR1,PSMC5,PSMD13,PSMD1,MCM4,PSMC6,PSMD2,RPA1,MCM5,CDK2,CDC27,PSMC4,GINS1,PSMD3,MCM…
REAC:R-HSA-2467813	Separation of Sister Chromatids	2.47529e-38	KC cycling	PTTG1,TUBA1B,UBE2C,CENPF,BIRC5,TUBB4B,MAD2L1,ZWINT,TUBA1C,NUF2,UBA52,CDC20,BUB3,AURKB,ITGB3BP,CENPA,UBE2S,RAD21,CENPH,CENPN,ANAPC11,SPC25,SGOL1,CDCA8,CENPK,NDC80,CENPE,CENPU,SKA2,PSMB3,CDCA5,PSMA4,PLK1,PSMB9,PSMB6,PSMA7,TUBB6,PSME1,PSME2,SHFM1,RANGAP1,KIF2C,PSMD14,ANAPC15,SMC1A,PSMA1,BUB1B,PSMD8,SMC3,PMF1,CKAP5,PSMC3,PSMB8,PSMB2,PSMA3,TUBA1A,SPC24,PSMB7,CENPM,CENPQ,PSMB5,ANAPC5,XPO1,PSMB1,ZWILCH,…
REAC:R-HSA-69190	DNA strand elongation	2.96991e-13	KC 2	PCNA,MCM5,MCM3,GINS2,RPA3,RFC4,MCM6,MCM2,CDC45,LIG1,POLD1,RFC3,RFC5,PRIM2,GINS4,GINS3,POLA1
REAC:R-HSA-69306	DNA Replication	8.93729e-11	KC 2	UBA52,PCNA,MCM5,MCM3,GMNN,GINS2,RPA3,RFC4,MCM6,CDT1,PSMB9,MCM2,POLE4,CDC45,E2F1,LIG1,POLD1,RFC3,RFC5,POLE2,PRIM2,ORC6,CCNA1,GINS4,CDC6,GINS3,E2F2,POLA1
REAC:R-HSA-69206	G1/S Transition	1.10756e-09	KC 2	UBA52,CCND1,PCNA,MCM5,MCM3,TK1,GMNN,RPA3,TYMS,MCM6,CDT1,PSMB9,CDK4,MCM2,POLE4,CDC45,E2F1,DHFR,POLE2,PRIM2,ORC6,CCNA1,CDC6,RBL1,RRM2,POLA1,CDC25A
REAC:R-HSA-1430728	Metabolism	1.45898e-09	KC 2	APOE,FAU,GAPDH,UBA52,COX7C,PHGDH,COX6C,PLCG2,GSTP1,ATP5G1,GCHFR,COX5B,COX6A1,COX5A,PPA1,COX7B,UQCRQ,NDUFA4,ENO1,DBI,NDUFB11,ATP5J,GGCT,MDH2,NDUFB2,TKT,NME1,NDUFS8,NDUFA12,NDUFS6,TK1,TSTD1,GSTO1,BLVRB,SRM,PGLS,NDUFS7,PPP1CA,DCTPP1,TRAP1,TYMS,LDHB,NDUFAF2,GLCE,AHCY,SDHB,GSTO2,HSD17B8,ITPA,NDUFAF4,HADH,NDUFA3,CKMT1B,EEF1E1,AKR7A2,RBP1,PSMB9,GCSH,AKR1C2,SHMT2,LYRM4,SULT1E1,FABP7,MMAB,FMO1,ABHD14B,AKR…
REAC:R-HSA-1640170	Cell Cycle	1.51551e-09	KC 2	UBA52,MZT2B,CCND1,PCNA,MZT2A,MCM5,MCM3,TK1,NHP2,GMNN,GINS2,POLR2I,RPA3,ITGB3BP,RFC4,TYMS,MCM6,CENPH,CDT1,CENPK,PSMB9,CDK4,MCM2,POLE4,CDC45,HAUS1,E2F1,CENPU,CHEK1,RAD51C,SMC2,LIG1,CLSPN,VRK1,ZWINT,POLD1,DHFR,KNTC1,BRCA2,RFC3,RFC5,MND1,POLE2,PRIM2,NUP85,CHTF18,ORC6,BRCC3,CCNA1,GINS4,CDC6,CENPQ,NCAPG2,GINS3,RMI2,MCPH1,HAUS5,RAD51,RBL1,BRIP1,RMI1,RRM2,EXO1,E2F2,POLA1,CENPM,NUP210,CDC25A
REAC:R-HSA-5419276	Mitochondrial translation termination	1.6584e-09	KC 2	MRPL57,MRPL36,MRPL52,MRPS34,MRPS26,MRPL12,MRPL23,MRPL54,MRPL11,MRPS7,MRPL17,MRPL27,MRPS12,MRPL16,MRPL1,MRPL15,MRPS11,MRPS14,MRPL2,MRPL46,MRPL39,MRPS18A
REAC:R-HSA-5389840	Mitochondrial translation elongation	1.6584e-09	KC 2	MRPL57,MRPL36,MRPL52,MRPS34,MRPS26,MRPL12,MRPL23,MRPL54,MRPL11,MRPS7,MRPL17,MRPL27,MRPS12,MRPL16,MRPL1,MRPL15,MRPS11,MRPS14,MRPL2,MRPL46,MRPL39,MRPS18A
REAC:R-HSA-5368286	Mitochondrial translation initiation	1.6584e-09	KC 2	MRPL57,MRPL36,MRPL52,MRPS34,MRPS26,MRPL12,MRPL23,MRPL54,MRPL11,MRPS7,MRPL17,MRPL27,MRPS12,MRPL16,MRPL1,MRPL15,MRPS11,MRPS14,MRPL2,MRPL46,MRPL39,MRPS18A
REAC:R-HSA-453279	Mitotic G1 phase and G1/S transition	3.86877e-09	KC 2	UBA52,CCND1,PCNA,MCM5,MCM3,TK1,GMNN,RPA3,TYMS,MCM6,CDT1,PSMB9,CDK4,MCM2,POLE4,CDC45,E2F1,DHFR,POLE2,PRIM2,ORC6,CCNA1,CDC6,RBL1,RRM2,E2F2,POLA1,CDC25A
REAC:R-HSA-5685942	HDR through Homologous Recombination (HRR)	5.60925e-09	KC 2	UBA52,PCNA,RPA3,RFC4,POLE4,CHEK1,RAD51C,POLD1,RAD51AP1,BRCA2,RFC3,RFC5,POLE2,RMI2,RAD51,BRIP1,RAD51D,RMI1,EXO1
REAC:R-HSA-556833	Metabolism of lipids	0.000273201	KC 3	DBI,PTGS1,RORA,GLTP,DEGS1,THEM5,TECR,PLA2G4F,GRHL1,GM2A,PLD1,ACSL1,PLA2G4E,EPHX2,ALDH3B2,DEGS2,CYP39A1,AHR,MFSD2A,DHCR24,LTA4H,RXRA,PLIN3,SREBF2,PTPN13,PTGES,SGPP1,CYP4B1,SRD5A3,OSBPL2,AACS,NCOA3,AKR1C3,CERS3,LSS,SP1,SGPP2,TBL1X,SGMS1,CERS4,AGPAT3,PPARA,CLOCK,NCOA2,HSD3B7,MTF1,AKR1C2,TAZ,SLC44A2,OSBPL6,SEC24C,MTM1,GNPAT,GPCPD1,PCCB,GK,SCAP,SBF2,MTMR3,PIK3C2B,PIK3CA,PCCA,INPP5E,PITPNM3,CRAT,ACAA2,…
REAC:R-HSA-9013508	NOTCH3 Intracellular Domain Regulates Transcription	0.00167127	KC 3	HES1,NOTCH3,HES5,HEY1,KAT2A,NOTCH1,PBX1,WWC1,MAML3,KAT2B
REAC:R-HSA-350054	Notch-HLH transcription pathway	0.0085289	KC 3	NOTCH3,NOTCH2,KAT2A,NOTCH1,TBL1X,HDAC10,HDAC7,MAML3,KAT2B,HDAC4
REAC:R-HSA-9013695	NOTCH4 Intracellular Domain Regulates Transcription	0.0236325	KC 3	HES1,NOTCH2,HES5,HEY1,KAT2A,NOTCH1,MAML3,KAT2B
REAC:R-HSA-556833	Metabolism of lipids	2.41899e-12	KC 4	GLTP,GRHL1,RORA,PTGS1,DEGS1,THEM5,FABP5,DHCR24,ELOVL4,ALDH3B2,DEGS2,PTPN13,PLA2G4F,SREBF2,RXRA,DGAT2,CERS3,UGCG,SQLE,DBI,PLD1,FASN,ACSL1,PLA2G4E,SPTSSB,CYP4B1,TM7SF2,HMGCS1,SGMS1,ASAH1,SGPP2,GM2A,OSBPL6,MFSD2A,PON2,SGPP1,CYP4F22,PLA2G4D,NCOA3,ACER1,ELOVL1,BDH1,ACBD5,PNPLA8,SGPL1,GDE1,PCYT1A,OSBPL8,PLIN3,SBF1,TBL1XR1,AGPAT3,AACS,ALOX12,MSMO1,OSBPL2,ABCC3,SLC44A5,CYP39A1,SLC44A1,SP1,NR1D1,PLA2G3,EP…
REAC:R-HSA-199991	Membrane Trafficking	6.53259e-10	KC 4	GJA1,GALNT1,GOLGA4,RAB11A,RAB10,YWHAZ,CLTC,SFN,MYH9,RHOBTB3,KIFC2,SPTBN2,DENND2C,KIF21A,BICD2,DYNC1H1,RAB5B,KIF5B,TUBA4A,RAB21,RAB6A,KIF1C,ADRBK1,EPN2,CAPZA1,SPTAN1,CBL,YWHAG,YKT6,ACTR2,SH3GL1,TJP1,TPD52,ACTR3,CHMP4C,GOLGB1,AP1B1,CUX1,TRAPPC8,AP1G1,EXOC5,PLIN3,SBF1,LDLR,AGPAT3,IGF2R,LNPEP,GJB5,HPS4,KIF13B,PPP6R3,HIP1R,RALGAPB,FNBP1,PUM1,SH3D19,SCARB2,ITSN2,ACTR1A,ULK1,ALS2CL,VPS4B,EPN1,EPS15,DYNC…
REAC:R-HSA-2426168	Activation of gene expression by SREBF (SREBP)	1.87172e-06	KC 4	SREBF2,RXRA,SQLE,FASN,TM7SF2,HMGCS1,TBL1XR1,SP1,SC5D,ELOVL6,CREBBP,NCOA6,FDFT1,MTF1,MVD,LSS,NCOA2,CARM1,TBL1X,MED1,ACACA
REAC:R-HSA-1483257	Phospholipid metabolism	4.51001e-06	KC 4	PTPN13,PLA2G4F,DGAT2,PLD1,PLA2G4E,MFSD2A,PLA2G4D,PNPLA8,GDE1,PCYT1A,OSBPL8,SBF1,AGPAT3,SLC44A5,SLC44A1,PLA2G3,SLC44A2,PIK3CA,TNFAIP8L3,CDS1,LPCAT4,MBOAT2,PLA2G2F,ARF3,PIK3C2B,CSNK2A1,MTMR3,FAM73B,PLEKHA5,PIK3CB,GPAT4,PLBD1,LPCAT2,PNPLA7,PIK3C3,MTMR1,PITPNM3,SLC44A3,LPIN3,PIP4K2C,OSBPL5,SBF2,SACM1L,INPP5J,VAC14,PLEKHA6,MBOAT7,PLEKHA8,OCRL,MTMR6,GPD1L,PIKFYVE,OSBPL10,LCLAT1,PNPLA6,PIK3R2,SYNJ1,MTM1…
REAC:R-HSA-1655829	Regulation of cholesterol biosynthesis by SREBP (SREBF)	6.51596e-06	KC 4	SREBF2,RXRA,SQLE,FASN,TM7SF2,HMGCS1,TBL1XR1,SP1,SC5D,ELOVL6,CREBBP,NCOA6,FDFT1,MTF1,SAR1B,MVD,SEC24A,LSS,NCOA2,CARM1,SEC24C,TBL1X,MED1,ACACA
REAC:R-HSA-5653656	Vesicle-mediated transport	7.0336e-06	KC 4	GJA1,GALNT1,APOE,GOLGA4,RAB11A,RAB10,YWHAZ,CLTC,SFN,MYH9,RHOBTB3,KIFC2,SPTBN2,DENND2C,KIF21A,BICD2,DYNC1H1,RAB5B,KIF5B,TUBA4A,RAB21,RAB6A,KIF1C,ADRBK1,EPN2,CAPZA1,SPTAN1,CBL,YWHAG,YKT6,ACTR2,SH3GL1,TJP1,TPD52,ACTR3,CHMP4C,GOLGB1,AP1B1,CUX1,TRAPPC8,AP1G1,EXOC5,PLIN3,SBF1,LDLR,AGPAT3,IGF2R,LNPEP,GJB5,HPS4,KIF13B,PPP6R3,HIP1R,RALGAPB,FNBP1,PUM1,SH3D19,SCARB2,ITSN2,ACTR1A,ULK1,ALS2CL,VPS4B,EPN1,EPS15…
REAC:R-HSA-3247509	Chromatin modifying enzymes	1.231e-05	KC 4	CCND1,GATAD2A,KDM5A,KMT2C,KDM5B,USP22,SETD7,BRWD1,MSL1,ARID1B,KDM7A,TBL1XR1,RBBP7,SMARCC1,KDM5C,CHD4,PBRM1,ATXN7,KAT6A,KDM2A,ATF7IP,BRD1,EP300,KMT5A,RCOR1,CREBBP,ARID1A,MSL2,GATAD2B,KMT2B,KDM3A,CLOCK,KMT2D,SMARCA4,KDM2B,KANSL1,KDM4B,KAT2A,KMT5B,RBBP5,OGT,DOT1L,NSD1,KAT2B,PHF8,NCOA2,JAK2,EP400,ATXN7L3,CARM1,KDM3B,SETD1B,HDAC10,SETD3,MBD3,MTA2,HCFC1,KAT7,KDM4A,SETD1A,TBL1X,KDM4C,BRPF1,PHF2,YEATS2,K…
REAC:R-HSA-4839726	Chromatin organization	1.231e-05	KC 4	CCND1,GATAD2A,KDM5A,KMT2C,KDM5B,USP22,SETD7,BRWD1,MSL1,ARID1B,KDM7A,TBL1XR1,RBBP7,SMARCC1,KDM5C,CHD4,PBRM1,ATXN7,KAT6A,KDM2A,ATF7IP,BRD1,EP300,KMT5A,RCOR1,CREBBP,ARID1A,MSL2,GATAD2B,KMT2B,KDM3A,CLOCK,KMT2D,SMARCA4,KDM2B,KANSL1,KDM4B,KAT2A,KMT5B,RBBP5,OGT,DOT1L,NSD1,KAT2B,PHF8,NCOA2,JAK2,EP400,ATXN7L3,CARM1,KDM3B,SETD1B,HDAC10,SETD3,MBD3,MTA2,HCFC1,KAT7,KDM4A,SETD1A,TBL1X,KDM4C,BRPF1,PHF2,YEATS2,K…
REAC:R-HSA-5663202	Diseases of signal transduction by growth factor receptors and second messengers	3.68484e-05	KC 4	CSNK1A1,GOLGA4,ERBB2,DUSP7,MAPK1,PIM1,IRS2,ESRP1,HDAC5,IQGAP1,TNKS2,CDKN1A,CBL,PPP2R5E,MDM2,TRAK1,GOLGB1,CUX1,KREMEN1,ETV6,KDM7A,TBL1XR1,STRN,STAT3,ADAM17,GAB2,PTPN12,GAB1,HDAC7,VCL,CAMK2D,EP300,PPP2R5C,PIK3CA,PSEN1,ZC3HAV1,PTPN11,RAF1,CREBBP,DUSP10,FOXO4,KAT2A,KSR1,NRAS,POLR2B,PIK3CB,ADAM10,KANK1,MPRIP,MTOR,PSME4,PPP2R5A,SYVN1,PDPK1,TRIP11,AKT2,KAT2B,YES1,TNKS,FGF18,PSME3,SRC,IRS1,SHOC2,JAK2,TSC…
REAC:R-HSA-9007101	Rab regulation of trafficking	7.0983e-05	KC 4	RAB11A,RAB10,DENND2C,RAB5B,RAB21,RAB6A,TRAPPC8,SBF1,HPS4,ULK1,ALS2CL,RAB38,RAB3GAP1,GDI1,RAB3GAP2,MON1B,GAPVD1,AKT2,RAB27B,RAB35,RAB3IP,TSC2,TSC1,SBF2,TBC1D10B,CHML,TBC1D10A,TBC1D20,RAB27A,GGA3,ANKRD27,RIC1,DENND1B,TBC1D16,TBC1D2,RAB33B,DENND2D,DENND4B
REAC:R-HSA-199991	Membrane Trafficking	5.67896e-24	KC 5	RAB11A,SH3KBP1,KIF1C,GOLGA4,SPTAN1,GALNT1,TUBA4A,ADRBK1,SPTBN2,SORT1,KIFC2,KIF21A,APP,RAB5B,GOLGA2,ARPC1A,AP1B1,BICD2,CLTC,ITSN2,KIF13B,KIF5B,TUBB4B,DNM2,TJP1,HIP1R,DENND2C,GJB3,ANK3,FNBP1,GJB4,SH3GL1,MAN2A1,GJB6,GJA1,EPS15,CHMP4C,CLINT1,DYNC1H1,ACTR2,ARF3,NAPA,CAPZA1,GJB5,RHOBTB3,SBF1,ARF1,RAB10,CTTN,PAFAH1B1,RHOQ,RAB6A,GJB2,ARF6,SH3D19,LNPEP,ALS2CL,FCHO1,NEDD8,USO1,MYO6,YKT6,AP2A1,RALGAPA2,COPA…
REAC:R-HSA-556833	Metabolism of lipids	2.87762e-18	KC 5	FABP5,DHCR24,GLTP,GRHL1,MBOAT2,ELOVL4,RORA,DGAT2,ELOVL1,SPTSSB,SQLE,TM7SF2,ALDH3B2,FASN,SGPL1,PTGS1,ELOVL7,DEGS1,SPTLC3,ACSL1,ALOX12B,CYP4F22,DHCR7,MSMO1,ACER1,DEGS2,ME1,OSBPL8,PLEKHA5,ELOVL6,TECR,THEM5,PCYT1A,CDS1,SREBF2,UGCG,PTPN13,CERS3,MVD,ALOX12,ASAH1,MGLL,PLBD1,BDH1,CSNK2A2,ALOXE3,TNFAIP8L3,PLA2G4E,ACADVL,SLC44A1,RXRA,CYP2J2,PON2,ARF3,FDPS,PLA2G4D,HMGCS1,HSD17B4,SBF1,ABCC3,ARF1,CTSA,FAM73B,…
REAC:R-HSA-5653656	Vesicle-mediated transport	1.11185e-16	KC 5	RAB11A,SH3KBP1,KIF1C,GOLGA4,SPTAN1,GALNT1,TUBA4A,ADRBK1,SPTBN2,SORT1,KIFC2,KIF21A,APP,RAB5B,GOLGA2,ARPC1A,AP1B1,BICD2,CLTC,ITSN2,KIF13B,KIF5B,TUBB4B,DNM2,TJP1,HIP1R,DENND2C,GJB3,ANK3,FNBP1,GJB4,SH3GL1,MAN2A1,GJB6,GJA1,EPS15,CHMP4C,CLINT1,DYNC1H1,ACTR2,ARF3,NAPA,CAPZA1,GJB5,RHOBTB3,SBF1,ARF1,RAB10,CTTN,PAFAH1B1,RHOQ,RAB6A,GJB2,ARF6,SH3D19,LNPEP,ALS2CL,FCHO1,NEDD8,USO1,MYO6,YKT6,AP2A1,RALGAPA2,COPA…
REAC:R-HSA-9007101	Rab regulation of trafficking	2.89198e-07	KC 5	RAB11A,RAB5B,DENND2C,SBF1,RAB10,RAB6A,ARF6,ALS2CL,GGA1,RAB38,GAPVD1,ULK1,RAB21,RAB1B,RAB5A,GDI1,TBC1D20,AKT2,TRAPPC8,RABGEF1,TBC1D14,RAB18,TBC1D10A,RAB9A,SYTL1,RAB14,DENND1B,TBC1D17,RAB3IP,MON1B,ANKRD27,DENND6B,DENND2D,RAB3GAP1,HPS4,TRAPPC12,TRAPPC6B,RAB35,TSC2,RAB27B,RAB8A,TBC1D10B,TSC1,GGA3,TBC1D13,ALS2,TRAPPC13,TRAPPC9
REAC:R-HSA-1483257	Phospholipid metabolism	5.90036e-07	KC 5	MBOAT2,DGAT2,OSBPL8,PLEKHA5,PCYT1A,CDS1,PTPN13,MGLL,PLBD1,CSNK2A2,TNFAIP8L3,PLA2G4E,SLC44A1,ARF3,PLA2G4D,SBF1,ARF1,FAM73B,PLA2G2F,SLC44A2,GDE1,PLA2G3,PIK3C2B,LPCAT4,LIPH,LPIN3,MTMR3,PNPLA8,LPCAT2,SLC44A5,CSNK2A1,RAB5A,PLA2G4F,AGPAT3,GDPD3,PLD1,PNPLA7,PTDSS2,INPP5K,PIK3CB,PNPLA3,GNPAT,RAB14,MTMR12,GPD2,STARD7,PLEKHA1,PLA2G15,MTMR6,TNFAIP8,MTMR4,PNPLA2,PIP4K2C,MBOAT7,PIKFYVE,ACP6,PNPLA6,PIK3C2A,DDH…
REAC:R-HSA-6798695	Neutrophil degranulation	1.34268e-06	KC 5	CALML5,FABP5,DSC1,DSG1,PKP1,GSN,CMTM6,VAT1,JUP,SPTAN1,NBEAL2,DSP,DEGS1,HEBP2,GGH,CHI3L1,FLG2,CTSD,ATP11B,RAB3D,RAB5B,CREG1,MOSPD2,KRT1,TOLLIP,ATP6AP2,TUBB4B,ASAH1,QSOX1,ATP6V0A1,ARG1,MAPK1,UBR4,DYNC1H1,NAPRT,ACTR2,CSTB,TOM1,MAPK14,SLPI,CTSA,PSMC3,ALDOC,RAB10,HUWE1,RAB6A,SLC44A2,CAB39,LAMP1,DBNL,SVIP,MLEC,DNAJC5,CD58,HPSE,TMEM30A,PYCARD,MAGT1,DIAPH1,PSMD14,PSEN1,PRSS3,CYFIP1,PSMD1,IQGAP1,PSAP,PSMD…
REAC:R-HSA-1655829	Regulation of cholesterol biosynthesis by SREBP (SREBF)	3.72091e-06	KC 5	SQLE,TM7SF2,FASN,DHCR7,ELOVL6,SREBF2,MVD,RXRA,FDPS,HMGCS1,NCOA1,SCD,MVK,FDFT1,IDI1,NCOA2,INSIG2,INSIG1,SAR1B,SC5D,SP1,SEC24C,ACACA,MTF1,SEC24B,SCAP,NCOA6
REAC:R-HSA-428157	Sphingolipid metabolism	1.46426e-05	KC 5	GLTP,SPTSSB,ALDH3B2,SGPL1,DEGS1,SPTLC3,ACER1,DEGS2,UGCG,CERS3,ASAH1,CTSA,SMPD1,PLPP1,CPTP,PSAP,SMPD2,ORMDL2,ORMDL1,ESYT2,OSBP,SPHK1,SGMS2,SPNS2,SGMS1,ORMDL3,SGPP2,CERK,UGT8,GBA,ARSG,FA2H,PPM1L,SUMF1,GALC,SMPD3
REAC:R-HSA-8876198	RAB GEFs exchange GTP for GDP on RABs	7.45054e-05	KC 5	RAB5B,DENND2C,SBF1,RAB10,RAB6A,ALS2CL,RAB38,GAPVD1,ULK1,RAB21,RAB1B,RAB5A,GDI1,AKT2,TRAPPC8,RABGEF1,RAB18,RAB9A,RAB14,DENND1B,RAB3IP,MON1B,ANKRD27,DENND6B,DENND2D,RAB3GAP1,HPS4,TRAPPC12,TRAPPC6B,RAB35,RAB27B,RAB8A,ALS2,TRAPPC13,TRAPPC9
REAC:R-HSA-8856828	Clathrin-mediated endocytosis	9.13813e-05	KC 5	SH3KBP1,ADRBK1,RAB5B,ARPC1A,CLTC,ITSN2,DNM2,HIP1R,FNBP1,SH3GL1,EPS15,ACTR2,CTTN,ARF6,FCHO1,NEDD8,AP2A1,GAPVD1,EPN2,EREG,RAB5A,LDLR,CBL,EPS15L1,CLTB,GAK,TGFA,AAK1,EPN1,PICALM,SNX18,ACTR3,FCHO2,UBQLN1,ARPC4,VAMP8,AGFG1,ARFGAP1,REPS1,GPS1,VAMP7,TOR1B,UBQLN2,PIK3C2A,COPS7A,SCARB2,BTC,SYNJ1,NECAP1
REAC:R-HSA-6809371	Formation of the cornified envelope	2.0029e-08	Cornified KC 1	FLG,LCE2B,LCE1C,KLK5,LCE1B,KRT80,LCE2D,LCE2C,KRT23,PRSS8,LCE5A,LCE6A,LCE1E,SPRR2E,LCE2A,SPINK5,LCE3D
REAC:R-HSA-6805567	Keratinization	5.91667e-05	Cornified KC 1	FLG,LCE2B,LCE1C,KLK5,LCE1B,KRT80,LCE2D,LCE2C,KRT23,PRSS8,LCE5A,LCE6A,LCE1E,SPRR2E,LCE2A,SPINK5,LCE3D
REAC:R-HSA-8934903	Receptor Mediated Mitophagy	0.0040057	Cornified KC 1	MAP1LC3B,ULK1,CSNK2A2,MAP1LC3A
REAC:R-HSA-428157	Sphingolipid metabolism	0.00676851	Cornified KC 1	ESYT3,UGCG,SPNS2,CERS3,CTSA,GLTP,GM2A,GBA,SGPL1
REAC:R-HSA-1632852	Macroautophagy	0.00722044	Cornified KC 1	HSP90AA1,MAP1LC3B,ULK1,HSPA8,CSNK2A2,MAP1LC3A,PINK1,GABARAPL2,WIPI2,ATG9B,RB1CC1
REAC:R-HSA-3371571	HSF1-dependent transactivation	0.0185075	Cornified KC 1	HSP90AA1,DNAJB1,HSPA8,HSPB8,AKT1S1
REAC:R-HSA-9612973	Autophagy	0.019427	Cornified KC 1	HSP90AA1,MAP1LC3B,ULK1,HSPA8,CSNK2A2,MAP1LC3A,PINK1,GABARAPL2,WIPI2,ATG9B,RB1CC1
REAC:R-HSA-5205647	Mitophagy	0.0337249	Cornified KC 1	MAP1LC3B,ULK1,CSNK2A2,MAP1LC3A,PINK1
REAC:R-HSA-1660662	Glycosphingolipid metabolism	0.0387052	Cornified KC 1	ESYT3,UGCG,CTSA,GLTP,GM2A,GBA
REAC:R-HSA-428157	Sphingolipid metabolism	1.94576e-07	Cornified KC 2	GLTP,SPNS2,SMPD3,SGPL1,HEXB,STS,GBA,ESYT3,UGCG,CERK,CTSA,GBA2,ASAH1,ORMDL2,GM2A,GLB1,DEGS2,CPTP,SPTLC3,CERS3,SMPD1,ALDH3B2,ASAH2,SGMS1
REAC:R-HSA-6809371	Formation of the cornified envelope	4.96085e-07	Cornified KC 2	FLG,LCE2B,LCE1C,LCE2D,LCE1B,KLK5,LCE2C,LCE6A,KRT23,SPRR2E,LCE2A,PRSS8,LCE1A,LCE5A,LCE1E,CSTA,KRT80,LCE4A,LCE1F,LCE1D,SPRR2G,LCE3D,KAZN,IVL,LCE3E,FURIN,LIPN,KRT78,SPRR2D
REAC:R-HSA-1660662	Glycosphingolipid metabolism	2.01008e-06	Cornified KC 2	GLTP,SMPD3,HEXB,STS,GBA,ESYT3,UGCG,CERK,CTSA,GBA2,ASAH1,GM2A,GLB1,CPTP,SMPD1,ASAH2
REAC:R-HSA-9612973	Autophagy	0.00289686	Cornified KC 2	MAP1LC3B,GABARAPL2,WIPI2,MAP1LC3A,ULK1,ATG9B,CHMP4C,HSPA8,CSNK2A2,PINK1,WDR45,VPS37B,HSP90AA1,GABARAPL1,ATG101,TUBB4B,RB1CC1,MTMR3,MVB12A,UBB,ATG7,ATG13,EPAS1,UBE2V1,UBAP1
REAC:R-HSA-556833	Metabolism of lipids	0.00363001	Cornified KC 2	HPGD,GLTP,SPNS2,SMPD3,ALOXE3,ELOVL7,SGPL1,HEXB,RAB5A,STS,ABHD5,GBA,ESYT3,ALOX12B,UGCG,CSNK2A2,PI4K2A,STARD5,RORA,CERK,OSBPL1A,PLB1,CTSA,LPCAT2,MSMO1,GPAT3,DHCR7,ACOT8,GDPD3,INSIG1,GBA2,IDI1,ASAH1,TXNRD1,PNPLA3,ORMDL2,PIP5K1A,MED13L,AKR1C3,MAPKAPK2,MID1IP1,PPARD,PLEKHA8,GM2A,INPP5K,MTMR3,INSIG2,DDHD1,TM7SF2,INPP5D,HSD11B1,MTMR1,GLB1,NCOA2,DEGS2,NR1D1,PIK3CB,CPTP,LIPE,SLC44A2,ELOVL1,HMGCS1,SPTLC3,C…
REAC:R-HSA-199991	Membrane Trafficking	0.0048463	Cornified KC 2	MAP1LC3B,GABARAPL2,BTC,RAB5A,ULK1,CLTB,CHMP4C,HSPA8,SNAP29,SNX9,EREG,TPD52L1,MYO6,HIP1R,RAB7A,KIF1B,VPS37B,USP6NL,WASL,TGFA,TBC1D24,DNM2,TJP1,TUBB4B,DENND2C,TRAPPC8,SH3GL1,STAM,AP1B1,PICALM,ALS2,BICD2,DENND2D,FCHO1,NBAS,RGP1,MVB12A,TBC1D2,ITSN2,GJB3,UBB,KIF5B,KIF1C,AP4S1,GJB4,MAN1A2,TBC1D14,KIF9,PACSIN2,CYTH3,DENND5A,CUX1,RAB1A,CYTH1,LMAN2L,BLOC1S3,AGFG1,RIN3,AP4E1,RAB21,SH3KBP1,TMEM115,VPS53,UBA…
REAC:R-HSA-1632852	Macroautophagy	0.0148029	Cornified KC 2	MAP1LC3B,GABARAPL2,WIPI2,MAP1LC3A,ULK1,ATG9B,CHMP4C,HSPA8,CSNK2A2,PINK1,WDR45,HSP90AA1,GABARAPL1,ATG101,TUBB4B,RB1CC1,MTMR3,UBB,ATG7,ATG13,EPAS1,UBE2V1
REAC:R-HSA-166520	Signaling by NTRKs	0.0285823	Cornified KC 2	JUND,EGR3,TIAM1,MAPK3,MAPK13,ARC,PPP2CA,DNM2,RRAD,ID4,MAPKAPK3,MAPKAPK2,CRKL,RALGDS,FURIN,PIK3CB,EGR2,FOSB,DOCK3,VGF,NRAS
REAC:R-HSA-6805567	Keratinization	0.0391731	Cornified KC 2	FLG,LCE2B,LCE1C,LCE2D,LCE1B,KLK5,LCE2C,LCE6A,KRT23,SPRR2E,LCE2A,PRSS8,LCE1A,LCE5A,LCE1E,CSTA,KRT80,LCE4A,LCE1F,LCE1D,SPRR2G,LCE3D,KAZN,IVL,LCE3E,FURIN,LIPN,KRT78,SPRR2D
REAC:R-HSA-5653656	Vesicle-mediated transport	0.0401091	Cornified KC 2	MAP1LC3B,GABARAPL2,BTC,RAB5A,ULK1,HSPH1,CLTB,CHMP4C,HSPA8,SNAP29,SNX9,EREG,TPD52L1,MYO6,HIP1R,RAB7A,KIF1B,VPS37B,USP6NL,WASL,HSP90AA1,TGFA,TBC1D24,DNM2,TJP1,TUBB4B,DENND2C,TRAPPC8,SH3GL1,STAM,AP1B1,PICALM,ALS2,BICD2,DENND2D,FCHO1,NBAS,RGP1,MVB12A,TBC1D2,ITSN2,GJB3,UBB,KIF5B,KIF1C,AP4S1,GJB4,MAN1A2,TBC1D14,KIF9,HSP90B1,PACSIN2,CYTH3,DENND5A,CUX1,RAB1A,CYTH1,LMAN2L,BLOC1S3,AGFG1,RIN3,AP4E1,RAB21,SH…

### Sheet: KC DE GO
term_id	name	p_value	cell state	intersections
REAC:R-HSA-6809371	Formation of the cornified envelope	3.47713e-15	Cornified KC	DSG1,FURIN,KRT1,KRT14,KRT2,KRT78,KRT80,LCE1A,LCE1B,LCE1C,LCE1D,LCE1E,LCE2B,LCE3D,LCE3E,LCE4A,LCE5A,LCE6A,PERP,PKP3,PPL,SPINK5,SPRR2E,SPRR2G
REAC:R-HSA-6805567	Keratinization	5.77458e-10	Cornified KC	DSG1,FURIN,KRT1,KRT14,KRT2,KRT78,KRT80,LCE1A,LCE1B,LCE1C,LCE1D,LCE1E,LCE2B,LCE3D,LCE3E,LCE4A,LCE5A,LCE6A,PERP,PKP3,PPL,SPINK5,SPRR2E,SPRR2G
REAC:R-HSA-6809371	Formation of the cornified envelope	1.24608e-09	KC 4	CAPNS1,DSC2,DSG3,IVL,KLK5,KRT15,KRT16,KRT17,KRT2,KRT6A,KRT6B,KRT77,KRT78,PRSS8,SPRR1B,SPRR2E,ST14,TGM1
REAC:R-HSA-6809371	Formation of the cornified envelope	4.39992e-09	KC 3	CAPNS1,DSC2,DSG3,IVL,KRT14,KRT15,KRT16,KRT17,KRT2,KRT5,KRT6A,KRT6B,KRT6C,PRSS8,SPRR1B,SPRR2E,ST14
REAC:R-HSA-168256	Immune System	2.62268e-08	KC 1	ACTR1A,ADAR,ANO6,APEH,ARPC1B,C1S,CAB39,CALML5,CCL2,CD44,CD58,CD74,CDH1,CNN2,COL1A1,CTSB,CTSC,CYBA,DIAPH1,ERAP2,EVL,FABP5,FLNA,FSCN1,GM2A,GSDMD,HLA-DRA,HSP90AB1,HSPA1B,HSPA6,IFI16,IFI27,IFI35,IFI6,IFITM3,IL13RA1,IL1R2,IL20RA,IL4R,IMPDH1,IRAK1,IRF7,ISG15,LTF,MAP3K14,MT2A,MVP,MX1,MYD88,MYH9,OAS1,OSMR,PANX1,PDXK,PLAU,PLCG2,PML,POLR3H,PSMB9,PSME2,PYCARD,RAB31,S100A7,S100A8,S100A9,SERPINB1,SIRPA,SLPI,S…
REAC:R-HSA-913531	Interferon Signaling	4.60319e-08	KC cycling	DDX58,EGR1,FLNA,GBP1,HLA-DRA,IFI27,IFI35,IFI6,IFIT1,IFITM3,IRF7,ISG15,NUP210,OAS1,OAS3,PML,SOCS1,STAT1,TRIM14,TRIM22,UBE2L6,XAF1
REAC:R-HSA-913531	Interferon Signaling	2.52703e-07	KC 1	ADAR,CD44,FLNA,HLA-DRA,IFI27,IFI35,IFI6,IFITM3,IRF7,ISG15,MT2A,MX1,OAS1,PML,SOCS1,STAT1,STAT2,TRIM22,UBC,UBE2L6,XAF1
REAC:R-HSA-6809371	Formation of the cornified envelope	3.54538e-07	KC 5	CASP14,DSG3,FURIN,KRT15,KRT16,KRT17,KRT6A,KRT6B,KRT77,PI3,PRSS8,SPRR1B,SPRR2D,SPRR2E,ST14,TGM1
REAC:R-HSA-6798695	Neutrophil degranulation	1.93069e-06	KC 1	ANO6,APEH,CAB39,CALML5,CD44,CD58,CNN2,CTSB,CTSC,CYBA,DIAPH1,FABP5,GM2A,GSDMD,HSP90AB1,HSPA1B,HSPA6,IMPDH1,LTF,MVP,PDXK,PLAU,PYCARD,RAB31,S100A7,S100A8,S100A9,SERPINB1,SIRPA,SLPI,TMC6,VCL
REAC:R-HSA-168256	Immune System	4.24221e-06	KC cycling	ARPC1B,C1S,CALML5,CCL2,CD47,CD74,CISH,CNN2,COL3A1,CTSB,CTSC,CTSL,CYBA,DDX58,DTX3L,EGR1,ERAP2,FABP5,FBXL19,FLNA,FSCN1,GBP1,GM2A,GSDMD,HERC6,HLA-DMA,HLA-DRA,HSP90AB1,HSPA1A,HSPA1B,HSPA6,IFI16,IFI27,IFI35,IFI6,IFIH1,IFIT1,IFITM3,IL13RA1,IL1R2,IL4R,IMPDH1,IRF7,ISG15,JUN,MAOA,MAP3K14,MVP,NUP210,OAS1,OAS3,OSMR,PLAU,PLCG2,PML,POLR3G,PSMB10,PSME2,PTGES2,PYGL,RAB31,S100A8,S100A9,SERPINB1,SERPINB6,SERPING1…
REAC:R-HSA-909733	Interferon alpha/beta signaling	6.02393e-06	KC 1	ADAR,IFI27,IFI35,IFI6,IFITM3,IRF7,ISG15,MX1,OAS1,SOCS1,STAT2,XAF1
REAC:R-HSA-909733	Interferon alpha/beta signaling	6.65736e-06	KC cycling	EGR1,IFI27,IFI35,IFI6,IFIT1,IFITM3,IRF7,ISG15,OAS1,OAS3,SOCS1,XAF1
REAC:R-HSA-6805567	Keratinization	6.84772e-06	KC 4	CAPNS1,DSC2,DSG3,IVL,KLK5,KRT15,KRT16,KRT17,KRT2,KRT6A,KRT6B,KRT77,KRT78,PRSS8,SPRR1B,SPRR2E,ST14,TGM1
REAC:R-HSA-6805567	Keratinization	1.47338e-05	KC 3	CAPNS1,DSC2,DSG3,IVL,KRT14,KRT15,KRT16,KRT17,KRT2,KRT5,KRT6A,KRT6B,KRT6C,PRSS8,SPRR1B,SPRR2E,ST14
REAC:R-HSA-1280215	Cytokine Signaling in Immune system	1.82462e-05	KC 1	ADAR,CCL2,CD44,CNN2,FLNA,FSCN1,HLA-DRA,IFI27,IFI35,IFI6,IFITM3,IL13RA1,IL1R2,IL20RA,IL4R,IRAK1,IRF7,ISG15,MAP3K14,MT2A,MX1,MYD88,OAS1,OSMR,PML,PSMB9,PSME2,SOCS1,SOD2,STAT1,STAT2,TIMP1,TNFRSF12A,TRIM22,TXLNA,UBC,UBE2L6,XAF1
REAC:R-HSA-3371568	Attenuation phase	3.32321e-05	KC 5	DNAJB1,HSP90AA1,HSP90AB1,HSPA1A,HSPA1B,HSPA8
REAC:R-HSA-909733	Interferon alpha/beta signaling	3.38851e-05	KC 3	IFI27,IFI35,IFI6,IFITM3,IRF7,MX1,OAS1,OAS3,SOCS3,XAF1
REAC:R-HSA-3371568	Attenuation phase	4.19317e-05	Cornified KC	DNAJB1,HSP90AA1,HSP90AB1,HSPA1A,HSPA1B,HSPA8
REAC:R-HSA-913531	Interferon Signaling	4.71084e-05	KC 2	FLNA,GBP1,IFI27,IFI35,IFI6,IFITM3,IRF7,ISG15,MX1,OAS1,PML,SOCS3,STAT1,UBB,UBE2L6,XAF1
REAC:R-HSA-3371571	HSF1-dependent transactivation	5.72625e-05	KC 5	CRYAB,DNAJB1,HSP90AA1,HSP90AB1,HSPA1A,HSPA1B,HSPA8
REAC:R-HSA-909733	Interferon alpha/beta signaling	6.20188e-05	KC 2	IFI27,IFI35,IFI6,IFITM3,IRF7,ISG15,MX1,OAS1,SOCS3,XAF1
REAC:R-HSA-1280215	Cytokine Signaling in Immune system	7.07249e-05	KC cycling	CCL2,CISH,CNN2,DDX58,EGR1,FLNA,FSCN1,GBP1,HLA-DRA,IFI27,IFI35,IFI6,IFIT1,IFITM3,IL13RA1,IL1R2,IL4R,IRF7,ISG15,JUN,MAOA,MAP3K14,NUP210,OAS1,OAS3,OSMR,PML,PSMB10,PSME2,SOCS1,STAT1,TIMP1,TNFRSF12A,TRIM14,TRIM22,UBE2L6,XAF1
REAC:R-HSA-168249	Innate Immune System	7.35143e-05	KC 1	ANO6,APEH,ARPC1B,C1S,CAB39,CALML5,CD44,CD58,CNN2,CTSB,CTSC,CYBA,DIAPH1,FABP5,GM2A,GSDMD,HSP90AB1,HSPA1B,HSPA6,IFI16,IMPDH1,IRAK1,IRF7,ISG15,LTF,MAP3K14,MVP,MYD88,MYH9,PANX1,PDXK,PLAU,PLCG2,POLR3H,PSMB9,PSME2,PYCARD,RAB31,S100A7,S100A8,S100A9,SERPINB1,SIRPA,SLPI,SOCS1,TMC6,UBC,UBE2L6,VCL
REAC:R-HSA-6809371	Formation of the cornified envelope	7.35524e-05	KC 2	CAPNS1,DSC2,DSG3,FURIN,KRT15,KRT16,KRT2,KRT6A,KRT6B,KRT6C,PRSS8,SPRR1B,ST14
REAC:R-HSA-3371571	HSF1-dependent transactivation	7.5643e-05	Cornified KC	CRYAB,DNAJB1,HSP90AA1,HSP90AB1,HSPA1A,HSPA1B,HSPA8
REAC:R-HSA-1266738	Developmental Biology	0.000157469	Cornified KC	CAP1,CD24,CFL1,COL6A1,COL6A2,DSG1,EFNB2,EGR2,EPHA2,FURIN,FYN,HIST1H2AC,HIST1H2BD,HMGCR,HSP90AA1,HSP90AB1,HSPA8,KRT1,KRT14,KRT2,KRT78,KRT80,LCE1A,LCE1B,LCE1C,LCE1D,LCE1E,LCE2B,LCE3D,LCE3E,LCE4A,LCE5A,LCE6A,LYPLA2,MAFB,MED31,MYC,NCOA2,PERP,PKP3,PPL,PSMB6,SPINK5,SPRR2E,SPRR2G
REAC:R-HSA-6809371	Formation of the cornified envelope	0.000192565	KC 1	CAPNS1,CASP14,DSG3,FURIN,KRT15,KRT16,KRT17,KRT2,KRT6A,KRT6B,KRT6C,PRSS8,SPRR1B,ST14
REAC:R-HSA-6805567	Keratinization	0.000557159	KC 5	CASP14,DSG3,FURIN,KRT15,KRT16,KRT17,KRT6A,KRT6B,KRT77,PI3,PRSS8,SPRR1B,SPRR2D,SPRR2E,ST14,TGM1
REAC:R-HSA-913531	Interferon Signaling	0.000708434	KC 3	DDX58,IFI27,IFI35,IFI6,IFITM3,IRF7,MX1,OAS1,OAS3,PML,SOCS3,STAT1,UBE2L6,XAF1
REAC:R-HSA-6799990	Metal sequestration by antimicrobial proteins	0.00117306	KC 1	LTF,S100A7,S100A8,S100A9
REAC:R-HSA-3371556	Cellular response to heat stress	0.0012793	KC 5	CRYAB,DNAJB1,HSP90AA1,HSP90AB1,HSPA1A,HSPA1B,HSPA6,HSPA8,HSPH1,MAPK3
REAC:R-HSA-6798695	Neutrophil degranulation	0.00172344	KC 3	CALML5,CD47,CHI3L1,CST3,CSTB,CTSC,FABP5,HSP90AB1,HSPA1A,HSPA1B,HSPA6,MVP,PLAU,PRSS3,PYGL,RAB31,S100A7,S100A8,S100A9,SERPINB1,SERPINB3,TMC6
REAC:R-HSA-3371556	Cellular response to heat stress	0.00188626	Cornified KC	CRYAB,DNAJB1,HSP90AA1,HSP90AB1,HSPA1A,HSPA1B,HSPA5,HSPA6,HSPA8,HSPH1
REAC:R-HSA-168256	Immune System	0.0030882	KC 2	AP1B1,APEH,ARPC1B,ATOX1,C1S,CALML5,CD74,CISH,CLU,CSTB,CTSC,CTSL,FABP5,FLNA,FSCN1,GBP1,GSDMD,HSPA1A,HSPA1B,HSPA6,IFI16,IFI27,IFI35,IFI6,IFITM3,IL13RA1,IL4R,IMPDH1,IRAK1,IRF7,ISG15,MVP,MX1,OAS1,PDXK,PLAU,PLCG2,PML,PRR5,PRSS3,PSME2,PYGL,RELB,S100A7,S100A8,S100A9,SERPINB1,SERPINB6,SOCS3,STAT1,TAP2,TIMP1,TMC6,TNFRSF12A,UBB,UBE2L6,VCL,XAF1
REAC:R-HSA-6798695	Neutrophil degranulation	0.00341629	Cornified KC	ASAH1,CALML5,CAP1,CDA,CMTM6,CTSD,DBNL,DSG1,FABP5,GM2A,GSN,HEBP2,HSP90AA1,HSP90AB1,HSPA1A,HSPA1B,HSPA6,HSPA8,KRT1,PNP,PRDX6,PRSS3,PSAP,PTAFR
REAC:R-HSA-6798695	Neutrophil degranulation	0.00364964	KC cycling	CALML5,CD47,CNN2,CTSB,CTSC,CYBA,FABP5,GM2A,GSDMD,HSP90AB1,HSPA1A,HSPA1B,HSPA6,IMPDH1,MVP,PLAU,PTGES2,PYGL,RAB31,S100A8,S100A9,SERPINB1,SERPINB6,SIRPA,SVIP,TMC6
REAC:R-HSA-3371497	HSP90 chaperone cycle for steroid hormone receptors (SHR)	0.00388606	Cornified KC	DNAJA1,DNAJA4,DNAJB1,HSP90AA1,HSP90AB1,HSPA1A,HSPA1B,HSPA8
REAC:R-HSA-6798695	Neutrophil degranulation	0.00475474	KC 2	APEH,CALML5,CSTB,CTSC,FABP5,GSDMD,HSPA1A,HSPA1B,HSPA6,IMPDH1,MVP,PDXK,PLAU,PRSS3,PYGL,S100A7,S100A8,S100A9,SERPINB1,SERPINB6,TMC6,VCL
REAC:R-HSA-3371556	Cellular response to heat stress	0.00559275	KC 4	BAG3,CRYAB,DNAJB1,HSP90AB1,HSPA1A,HSPA1B,HSPA6,HSPH1,MAPK3
REAC:R-HSA-909733	Interferon alpha/beta signaling	0.0066174	KC 4	IFI27,IFI6,IFITM3,IRF7,ISG20,OAS1,OAS3,SOCS3
REAC:R-HSA-6809371	Formation of the cornified envelope	0.00708816	KC cycling	CAPNS1,DSC2,DSG3,FURIN,KRT15,KRT16,KRT17,KRT2,KRT6A,KRT6B,SPINK5,ST14
REAC:R-HSA-168256	Immune System	0.00899274	KC 3	ATOX1,C1S,CALML5,CD47,CHI3L1,CISH,CLEC7A,CST3,CSTB,CTSC,CTSL,DDX58,DTX3L,FABP5,FSCN1,HSP90AB1,HSPA1A,HSPA1B,HSPA6,IFI27,IFI35,IFI6,IFIH1,IFITM3,IL13RA1,IL4R,IRF7,MAP3K14,MVP,MX1,OAS1,OAS3,OSMR,PIK3R1,PLAU,PML,PRSS3,PYGL,RAB31,RASGRP1,RELB,S100A7,S100A8,S100A9,SERPINB1,SERPINB3,SOCS3,STAT1,TAP2,TIMP1,TMC6,TNFRSF12A,UBE2L6,XAF1
REAC:R-HSA-8983711	OAS antiviral response	0.00971064	KC cycling	DDX58,FLNA,OAS1,OAS3
REAC:R-HSA-168249	Innate Immune System	0.0144447	KC 2	APEH,ARPC1B,ATOX1,C1S,CALML5,CLU,CSTB,CTSC,CTSL,FABP5,GSDMD,HSPA1A,HSPA1B,HSPA6,IFI16,IMPDH1,IRAK1,IRF7,ISG15,MVP,PDXK,PLAU,PLCG2,PRSS3,PSME2,PYGL,RELB,S100A7,S100A8,S100A9,SERPINB1,SERPINB6,TMC6,UBB,UBE2L6,VCL
REAC:R-HSA-1169410	Antiviral mechanism by IFN-stimulated genes	0.0160267	KC cycling	DDX58,FLNA,IFIT1,ISG15,NUP210,OAS1,OAS3,STAT1,UBE2L6
REAC:R-HSA-3371571	HSF1-dependent transactivation	0.0167421	KC 4	CRYAB,DNAJB1,HSP90AB1,HSPA1A,HSPA1B
REAC:R-HSA-168249	Innate Immune System	0.0171107	KC cycling	ARPC1B,C1S,CALML5,CD47,CNN2,CTSB,CTSC,CTSL,CYBA,DDX58,FABP5,GM2A,GSDMD,HSP90AB1,HSPA1A,HSPA1B,HSPA6,IFI16,IFIH1,IMPDH1,IRF7,ISG15,JUN,MAP3K14,MVP,PLAU,PLCG2,POLR3G,PSMB10,PSME2,PTGES2,PYGL,RAB31,S100A8,S100A9,SERPINB1,SERPINB6,SERPING1,SIRPA,SOCS1,SVIP,TMC6,UBE2L6
REAC:R-HSA-168249	Innate Immune System	0.0217177	KC 3	ATOX1,C1S,CALML5,CD47,CHI3L1,CLEC7A,CST3,CSTB,CTSC,CTSL,DDX58,FABP5,HSP90AB1,HSPA1A,HSPA1B,HSPA6,IFIH1,IRF7,MAP3K14,MVP,PIK3R1,PLAU,PRSS3,PYGL,RAB31,RASGRP1,RELB,S100A7,S100A8,S100A9,SERPINB1,SERPINB3,TMC6,UBE2L6
REAC:R-HSA-1266738	Developmental Biology	0.0229507	KC 5	CACNA1H,CASP14,CD24,CD36,DSG3,FURIN,HSP90AA1,HSP90AB1,HSPA8,JUN,KAT2A,KRT15,KRT16,KRT17,KRT6A,KRT6B,KRT77,MAML2,MAPK3,MYC,NAB1,NRTN,PI3,PLXNA2,PMP22,PRSS8,RGMB,RHOC,SH3KBP1,SPRR1B,SPRR2D,SPRR2E,SPTBN1,ST14,STAT3,TGM1,UBB,UNC5B
REAC:R-HSA-6805567	Keratinization	0.0233311	KC 2	CAPNS1,DSC2,DSG3,FURIN,KRT15,KRT16,KRT2,KRT6A,KRT6B,KRT6C,PRSS8,SPRR1B,ST14
REAC:R-HSA-3371497	HSP90 chaperone cycle for steroid hormone receptors (SHR)	0.0267103	KC 5	DNAJA1,DNAJB1,HSP90AA1,HSP90AB1,HSPA1A,HSPA1B,HSPA8
REAC:R-HSA-3371568	Attenuation phase	0.0276048	KC 4	DNAJB1,HSP90AB1,HSPA1A,HSPA1B
REAC:R-HSA-6799990	Metal sequestration by antimicrobial proteins	0.0289155	KC 3	S100A7,S100A8,S100A9
REAC:R-HSA-5339562	Uptake and actions of bacterial toxins	0.0341104	Cornified KC	CD9,FURIN,HSP90AA1,HSP90AB1,PDCD6IP
REAC:R-HSA-6799990	Metal sequestration by antimicrobial proteins	0.0362275	KC 2	S100A7,S100A8,S100A9
REAC:R-HSA-6799990	Metal sequestration by antimicrobial proteins	0.0371655	KC 4	S100A7,S100A8,S100A9
REAC:R-HSA-3371556	Cellular response to heat stress	0.0382264	KC cycling	BAG3,CRYAB,DNAJB1,HSP90AB1,HSPA1A,HSPA1B,HSPA6,HSPH1,NUP210
REAC:R-HSA-877300	Interferon gamma signaling	0.0382264	KC cycling	GBP1,HLA-DRA,IRF7,OAS1,OAS3,PML,SOCS1,TRIM14,TRIM22
REAC:R-HSA-3371453	Regulation of HSF1-mediated heat shock response	0.0493742	KC 4	BAG3,DNAJB1,HSPA1A,HSPA1B,HSPA6,HSPH1,MAPK3
REAC:R-HSA-9014826	Interleukin-36 pathway	0.049766	Cornified KC	IL1F10,IL36G,IL36RN
REAC:R-HSA-5336415	Uptake and function of diphtheria toxin	0.049766	Cornified KC	CD9,HSP90AA1,HSP90AB1
REAC:R-HSA-975110	TRAF6 mediated IRF7 activation in TLR7/8 or 9 signaling	0.049787	KC 1	IRAK1,IRF7,MYD88,UBC
