## Supplementary Tables for "Multi-modal skin atlas identifies a multicellular immune-stromal community associated with altered cornification and specific T cell expansion in atopic dermatitis": SuppTable6.xlsx

### Sheet: Sheet1
Reynolds et al.	Differentiated_KC*	Undifferentiated_KC	Proliferating_KC	Differentiated_KC	F1	F3	F2	Schwann_1	Pericyte_1	Schwann_2	Pericyte_2	VE1	VE2	VE3	LE2	LE1	Melanocyte	DC1	LC_1	LC_3	LC_2	DC2	moDC_3	moDC_1	moDC_2	MigDC	LC_4	Inf_mac	Mono_mac	Macro_1	Macro_2	Mast_cell	Plasma	NK	ILC1_NK	ILC1_3	Treg	Tc	Tc_IL13_IL22	Th	ILC2
Current study
KC 1	41.3952	81.9971	9.98886	1.27459	0.016239	0.257732	0.108626	0	0.0225785	0	0	0.0149198	0.0184018	0	0	0.0560224	0	0	0.191205	0.0504032	0.0410088	0.0245399	0	0	0	0	0	0	0	0	0	0	0	0	0	0	0	0	0	0	0
KC cycling	1.22444	1.45218	23.4311	1.04376	0.0324781	0.0143184	0.057508	0	0.0112892	0	0.0665336	0.0074599	0	0	0.0453412	0.0560224	0.068458	0	0.0637349	0	0	0	0	0	0	0	0	0	0	0	0	0	0	0	0	0	0	0	0.026738	0	0
KC 2	6.53786	1.62399	39.9183	8.37615	0.00811952	1.10252	0.0319489	0	0.158049	0	0.0332668	0	0	0	0.0453412	0	0	0	0.0637349	0	0.0820176	0.0245399	0	0	0	0	0	0	0	0	0	0	0	0	0	0	0	0	0	0	0
KC 3	23.242	0.871308	2.52506	37.1437	0	0	0	0	0	0	0	0	0	0	0	0	0	0	0	0	0.0410088	0	0	0	0	0	0.0182216	0.0172563	0	0.015024	0	0	0	0	0	0	0	0	0	0	0
KC 4	4.84161	0.159535	0	21.9992	0	0	0	0	0	0	0	0	0	0	0	0	0	0	0	0	0	0	0	0	0	0	0	0	0	0	0	0	0	0	0	0	0	0	0	0	0
KC 5	0.696473	0.00409065	0	3.97431	0	0	0	0	0	0	0	0	0	0	0	0	0	0	0	0	0	0	0	0	0	0	0	0.0172563	0	0	0	0	0	0	0	0	0	0	0	0	0
Cornified KC 1	0	0	0	0.0421517	0	0	0	0	0	0	0	0	0	0	0	0	0	0	0	0	0	0	0	0	0	0	0	0	0	0	0	0	0	0	0	0	0	0	0	0	0
Cornified KC 2	0	0	0	0.00401445	0	0	0	0	0	0	0	0	0	0	0	0	0	0	0	0	0	0	0	0	0	0	0	0	0	0	0	0	0	0	0	0	0	0	0	0	0
HF	12.7836	9.68257	4.53026	2.05941	0.267944	0.300687	0.345048	0	0.101603	0	0.0665336	0.246177	0.0644063	0.0593824	0.181365	0.168067	0.102687	0.962963	0.12747	0.352823	0.348575	0.0490798	0	0.22325	0	0	0.127551	0.655738	0	0.015024	0.126904	0	0	0	0	0.0306185	0	0	0	0.0131909	0
Sweat gland 1	2.47135	1.25174	0.408466	0.276997	0	0.0859107	0.204473	0	0	0	0.166334	0.0149198	0.00460045	0	0	0.22409	0.0171145	0	0	0	0	0	0	0	0	0	0	0	0	0	0	0	0	0	0	0	0	0	0	0	0
Sweat gland 2	0.0561672	0.0654504	0.148533	0.164593	0	0	0	0	0	0	0	0	0	0	0	0	0	0	0	0	0	0	0	0	0	0	0	0	0	0	0	0	0	0	0	0	0	0	0	0	0
Sebaceous gland	6.24579	2.34803	18.9009	23.5327	0.389737	15.693	0.670927	0	3.89478	0.694444	0.0332668	0.492354	0.0782077	0.356295	0.566765	0.0560224	0.444977	0.296296	0.0637349	0.302419	0.0820176	0	0	0	0.0202799	0.0628931	0.291545	0	0	0	0.0423012	0.263505	0	0	0	0	0	0	0	0	0
Sweat gland 3	0.35947	0.331343	0	0.0240867	0.34102	4.59622	0.325879	0	3.46579	0.694444	0.166334	0.529653	0.0552054	0.356295	0.952165	0.22409	0.15403	0.148148	0	0	0	0	0	0.0318928	0	0	0	0	0	0.015024	0.126904	1.18577	0	0	0	0	0	0.0102749	0	0.00659544	0
FB papillary	0	0	0	0	26.6807	0.887743	17.0415	0	0.0112892	0	0	0	0.00460045	0.0593824	0	0	0	0	0	0	0	0	0	0	0	0	0	0	0	0	0	0	0	0	0	0	0	0	0	0	0
FB CCL19+IL4I1+	0	0	0	0	55.9272	44.8024	9.30351	0.384615	0.609618	0	0	0	0.0092009	0.0593824	0	0	0	0	0	0	0	0	0	0	0	0	0	0	0	0.015024	0	0	0	0	0	0	0	0	0	0	0
FB CCL19+APOE+	0	0	0	0	0.446574	12.4284	26.6006	0.384615	0.0677354	0.694444	0	0	0.0184018	0	0	0	0	0	0	0	0	0	0	0	0	0	0	0	0	0	0.0423012	0	0	0	0	0	0	0	0	0	0
FB APOC1+	0	0	0	0	0.219227	5.16896	12.2364	0	0.0112892	0.694444	0	0	0	0	0	0	0	0	0	0	0	0	0	0	0	0	0	0	0	0	0	0	0	0	0	0	0	0	0	0	0
FB GDF10+	0	0	0	0	0.00811952	0.0143184	0.57508	0	0.0112892	0	0	0	0	0	0	0	0	0	0	0	0	0	0	0	0	0	0	0	0	0	0	0	0	0	0	0	0	0	0	0	0
FB CPE+	0	0	0	0	0.422215	5.32646	1.53355	0.769231	0.0225785	0	0	0.0149198	0.00460045	0.0593824	0	0	0	0	0	0	0	0	0	0	0	0	0	0	0	0	0	0	0	0	0	0	0	0	0	0	0
FB CDH19+	0	0	0	0	0.0324781	0.687285	1.20767	52.6923	0.0338677	0	0	0.0074599	0.0184018	0	0	0	0	0	0	0	0	0	0	0	0	0	0	0	0	0	0	0	0	0	0	0	0	0	0	0	0
FB NGFR+	0	0.00409065	0	0.00200723	0.0324781	0.400916	1.28435	45	0.0790246	0.694444	0.0332668	0.0223797	0	0	0	0	0	0	0	0	0	0	0	0	0	0	0	0	0	0	0	0	0	0	0	0	0	0	0	0	0
FB reticular	0	0	0	0.00200723	12.7882	6.25716	24	0	0	0	0	0	0	0	0	0	0	0	0	0	0	0	0	0	0	0	0	0	0	0	0.0423012	0	0	0	0	0	0	0	0	0	0
FB DPEP1+	0	0.00409065	0	0	1.16921	0.486827	1.46965	0	0.0225785	0	0	0.0074599	0	0	0	0	0	0	0	0	0	0	0	0	0	0	0	0	0	0	0	0	0	0	0	0	0	0	0	0	0
FB dermal papilla	0	0	0	0	1.02306	0.357961	1.32907	0	0	0	0	0.0074599	0	0	0	0	0	0	0	0	0	0	0	0	0	0	0	0	0	0	0	0	0	0	0	0	0	0	0	0	0
PE TGFBI+	0.0112334	0.00409065	0	0	0	0.0286369	0.306709	0	8.19598	19.4444	36.8596	0.0149198	0	0	0	0	0	0	0	0	0	0	0	0	0	0	0	0	0	0	0	0	0	0	0	0	0	0	0	0	0
PE RGS hi	0.0112334	0.0409065	0.0371333	0	0.0405976	0.315006	0.383387	0	74.5202	57.6389	42.149	0.0074599	0.0414041	0.0593824	0	0	0	0	0	0	0	0	0	0	0	0	0	0	0	0	0	0	0	0	0	0	0	0	0	0	0
PE/SMC GEM hi	0	0	0	0	0	0	0.217252	0	1.54662	18.0556	4.79042	0.0149198	0	0	0	0	0	0	0	0	0	0	0	0	0	0	0	0	0	0	0.0423012	0	0	0	0	0	0	0	0	0	0
SMC RERGL+	0	0	0	0.00200723	0	0.0143184	0.0127796	0	6.63807	0	13.4398	0	0	0	0	0	0	0	0	0	0	0	0	0	0	0	0	0.0172563	0	0.015024	0	0	0	0	0	0	0	0	0	0	0
SMC DES+	0.0112334	0	0	0	0	0	0.00638978	0	0.0564462	0	1.92947	0	0	0	0	0	0	0	0	0	0	0	0	0	0	0	0	0	0	0	0	0	0	0	0	0	0	0	0	0	0
ArtEC ICAM2 hi	0.0112334	0	0	0	0	0	0	0	0	0	0	6.2514	0.0874086	1.24703	0.0453412	0	0	0	0	0	0	0	0	0	0	0	0	0	0	0	0	0	0	0	0	0	0	0	0	0	0
ArtEC SOS1 hi	0	0	0	0	0.00811952	0	0	0	0	0	0	8.83253	0.0414041	1.48456	0	0	0	0	0	0	0	0	0	0	0	0	0	0	0	0	0	0	0	0	0	0	0	0	0	0	0
CapEC FABP4+	0	0	0	0	0	0	0.00638978	0	0	0	0	0.962327	1.45374	2.07838	0	0	0	0	0	0	0	0	0	0	0	0	0	0	0	0	0	0	0	0	0	0	0	0	0	0	0
CapEC EDNRB hi	0	0.00409065	0	0.00200723	0	0.0286369	0.057508	0	0.0112892	0	0.0332668	28.1164	19.6025	17.9335	0.158694	3.69748	0	0.0740741	0	0	0	0	0	0.0478393	0	0.0314465	0	0.0172563	0	0	0.0423012	0	0	0	0	0	0	0	0.026738	0	0
CapEC INSR hi	0.0112334	0.00409065	0	0.00200723	0.016239	0.0143184	0.0127796	0	0.0338677	0	0	51.9135	59.5574	3.97862	0.113353	0.0560224	0	0	0	0	0	0	0	0	0	0	0	0	0	0	0	0	0	0	0	0	0	0	0	0	0
VenEC IL6+	0.0112334	0	0	0	0.00811952	0.0143184	0.00638978	0	0	0	0	1.64864	13.967	36.342	0.0226706	0	0	0	0	0	0	0	0	0	0	0	0	0	0	0	0	0	0	0	0	0	0	0	0	0	0
VenEC CCL15 hi	0	0	0	0	0	0	0.0127796	0	0	0	0	0.0074599	0.110411	16.8646	0	0	0	0	0	0	0	0	0	0	0	0	0	0	0	0	0	0	0	0	0	0	0	0	0	0	0
VenEC CCL14 hi	0	0	0	0	0	0	0	0	0	0	0	0.611712	4.65106	18.5867	0	0	0	0	0	0	0	0.0245399	0	0	0	0	0	0	0	0	0	0	0	0	0	0	0	0	0	0	0
ArtEC RGS5+IGFBP3+	0	0	0	0	0	0	0	0	0	0	0.0332668	0	0	0	0	0	0	0	0	0	0	0	0	0	0	0	0	0	0	0	0	0	0	0	0	0	0	0	0	0	0
CapEC RGS5+FABP4+	0	0	0	0	0	0	0	0	0	0	0	0.0074599	0	0	0	0	0	0	0	0	0	0	0	0	0	0	0	0	0	0	0	0	0	0	0	0	0	0	0	0	0
CapEC RGS5+EDNRB hi	0	0	0	0	0	0	0	0	0.0677354	0	0	0.0223797	0.0138014	0	0	0	0	0	0	0	0	0	0	0	0	0	0	0	0	0	0	0	0	0	0	0	0	0	0	0	0
Cap EC RGS5+EDNRB hi MCAM hi	0	0	0	0	0	0	0	0	0.0451569	0	0	0	0.0276027	0	0	0	0	0	0	0	0	0	0	0	0	0	0	0	0	0	0	0	0	0	0	0	0	0	0	0	0
VenEC RGS5+ACKR1 hi	0	0	0	0	0	0	0	0	0	0	0.0665336	0	0	0	0	0	0	0	0	0	0	0	0	0	0	0	0	0	0	0	0	0	0	0	0	0	0	0	0	0	0
LEC	0.0112334	0.0204532	0.0371333	0.00200723	0	0.0143184	0.0127796	0.384615	0	0	0	0.0223797	0.050605	0.0593824	97.6196	95.3501	0	0	0	0	0	0	0	0	0	0	0	0	0.0165098	0	0	0	0	0	0	0	0	0	0	0	0
Melano S100A4-	0.0449337	0.0449971	0.0742666	0.0200723	0.016239	0.0429553	0.0255591	0	0	0	0	0.0074599	0.0092009	0	0	0	84.1177	0	0	0	0	0	0	0	0	0	0	0	0	0	0	0	0	0	0	0	0	0	0	0	0
Melano S100A4+	0	0	0	0.00200723	0.016239	0	0	0	0	0	0	0	0.00460045	0.0593824	0.0226706	0	6.88003	0	0	0	0	0	0	0	0	0	0	0	0	0	0	0	0	0	0	0	0.00989218	0.00513743	0	0	0
Melano IFI27 hi	0	0	0	0	0	0	0	0	0	0	0	0	0.00460045	0	0	0	7.92401	0	0	0	0	0	0	0	0	0	0	0	0	0	0	0	0	0	0	0	0	0	0	0	0
Schwann MBP+	0	0	0	0	0	0	0.00638978	0	0	0	0	0	0.00460045	0	0	0	0.034229	0	0	0	0	0	0	0	0	0	0	0	0	0	0	0	0	0	0	0	0	0	0	0	0
Schwann NRXN1 hi	0	0	0	0	0.016239	0.0286369	0.0702875	0.384615	0.158049	0.694444	0.0998004	0.0372995	0.0184018	0	0.0680118	0.0560224	0.222488	0	0	0	0	0	0	0	0	0	0	0	0	0	0	0	0	0	0	0	0	0	0	0	0
Schwann LAMP5+	0	0	0	0	0	0	0	0	0.0112892	0	0	0	0	0	0	0	0	0	0	0	0	0	0	0	0	0	0	0	0	0	0	0	0	0	0	0	0	0	0	0	0
Schwann DCN+	0	0	0	0	0	0	0.0127796	0	0	0	0	0	0	0	0	0	0	0	0	0	0	0	0	0	0	0	0	0	0	0	0	0	0	0	0	0	0	0	0	0	0
DC 1	0	0	0	0	0	0	0	0	0	0	0	0	0	0	0	0	0	44.8148	0.12747	0	0	13.6933	0	0.0318928	0	1.06918	0	0	0	0	0.549915	0	0	0	0	0	0	0	0.026738	0	0
DC 1 cycling	0	0	0	0	0	0	0	0	0	0	0	0	0	0	0	0	0	2	0	0	0	0.515337	0	0	0	0	0	0	0	0	0	0	0	0	0	0	0	0	0	0	0
DC 2	0	0	0	0	0	0	0	0	0	0	0	0	0	0	0	0	0	0.148148	0.446144	0	0	9.07975	0	0	0	0	0	0.0172563	0.97408	0.180288	0.465313	0	0	0	0	0	0	0	0	0	0
DC 2 CD83+	0	0	0	0	0	0	0.00638978	0	0	0	0	0	0	0	0	0	0	0	0.191205	0	0	19.3865	0	0	0	0	0	0	0	0	3.38409	0	0	0	0	0	0	0	0	0	0
DC 2 cycling	0	0	0	0	0	0	0	0	0	0	0	0	0	0	0	0	0	0.0740741	0	0	0	0.343558	0	0.0159464	0	0	0	0	0.0330196	0.015024	0.126904	0	0	0	0	0	0	0	0	0	0
LDC	0	0.0081813	0	0.0301084	0	0	0	0	0	0	0	0	0	0	0	0	0	1.25926	95.6023	53.629	92.5159	4.41718	0	0.398661	0	0.0314465	2.80612	1.12166	0.0330196	0.15024	3.5956	0	0	0	0	0	0	0	0	0.00329772	0
DC MMP12+	0	0	0	0	0	0	0	0	0	0	0	0	0	0	0	0	0	4.07407	0.956023	10.7611	0.656141	28.1227	0.550509	2.95009	0.912594	0.628931	2.25948	4.46937	2.8562	0.811298	0.71912	0	0	0	0	0	0	0	0	0	0
mmDC	0	0	0	0.0080289	0.00811952	0	0.00638978	0	0	0	0	0	0	0	0	0	0	15.8519	1.59337	29.2339	3.15768	1.74233	99.3119	47.3928	98.5601	96.9811	93.5496	15.151	3.33498	4.6274	4.56853	0	0	0	0	0	0	0	0.026738	0.00329772	0
DC IL1B+	0	0	0	0.00200723	0	0	0	0	0	0	0	0	0	0	0	0	0	15.6296	0.12747	4.00706	2.27599	17.9387	0	45.5749	0.283918	0.440252	0.619534	69.5255	59.0556	3.92127	13.4941	0	0	0	0	0	0	0	0	0	0
MΦ IL1B+	0	0	0	0	0	0	0	0	0	0	0	0	0	0	0	0	0	0.148148	0	0	0	0.294479	0	0.0159464	0	0	0	0.224331	7.01667	8.90925	11.3367	0	0	0	0	0	0	0	0	0	0
MΦ FNIP2 hi	0	0	0	0	0	0	0	0	0	0	0	0	0	0	0	0	0	0	0	0	0	0	0	0	0	0	0	0	0.181608	14.1677	15.1015	0	0	0	0	0	0	0	0	0	0
MΦ EGR1+	0	0	0	0	0	0	0	0	0	0	0	0	0	0	0	0	0	0	0	0	0	0.0736196	0	0	0	0	0	0	0	0.105168	5.96447	0	0	0	0	0	0	0	0	0	0
MΦ C1QA hi	0	0	0	0	0	0	0	0	0	0	0	0	0	0	0	0	0	0	0	0	0	0.171779	0	0	0	0.0314465	0	0	0.544824	34.6454	17.555	0	0	0	0	0	0	0	0	0	0
MΦ STAB1 hi	0	0.00409065	0	0	0	0	0.00638978	0	0	0	0	0	0	0	0	0	0	0.740741	0.12747	0	0	1.12883	0	0.398661	0.0202799	0	0.0364431	0.655738	2.98828	6.6857	3.08799	0	0	0	0	0	0	0	0	0.00659544	0
MΦ SPP1+	0	0	0	0	0	0.0143184	0	0	0	0	0	0	0.00460045	0	0	0	0	0.0740741	0	0.0252016	0	0	0.0275255	0.175411	0	0	0	0.8283	13.9013	16.0156	2.24196	0	0	0	0	0	0	0	0	0	0
Neutrophil	0	0.00409065	0	0	0.016239	0.386598	0.261981	0	0.135471	0	0	0.126818	0.0414041	0.356295	0.113353	0	0.0171145	2.44444	0.12747	1.6129	0.758663	2.74847	0.0825764	2.69494	0.182519	0.597484	0.23688	7.05781	8.99785	9.63041	10.7868	0	0	0	0	0.0306185	0	0.00513743	0	0.00329772	0
Mast CDC42EP3 hi	0	0.0081813	0	0	0.00811952	0.0429553	0.00638978	0	0.0225785	0	0	0	0.00460045	0	0.0226706	0	0	0	0	0	0	0.0245399	0	0	0	0.0314465	0	0.0345125	0.0165098	0	0.507614	34.5191	0	0	0.0768049	0	0.0197844	0.071924	0.106952	0.0659544	0
Mast CD69 hi	0	0	0	0	0	0.0143184	0.0383387	0	0	0.694444	0	0	0	0	0	0.0560224	0	0	0	0	0	0.0245399	0	0	0	0	0	0	0	0	0.380711	6.85112	0	0	0	0.061237	0.0197844	0.0462368	0	0.0362749	0
Mast CD63 hi	0	0	0	0	0.00811952	0	0	0	0	0	0.0332668	0	0.00460045	0	0	0	0	0	0	0	0	0.0245399	0	0.0159464	0.0202799	0	0	0.0172563	0.0165098	0	0.0423012	55.0725	0	0.0870322	0.0768049	0.0918555	0.0395687	0.0308246	0	0.023084	0
Mast cycling	0	0	0	0	0.00811952	0	0	0	0	0	0	0	0	0	0	0	0	0	0	0	0	0	0	0	0	0	0	0	0	0	0	1.05402	0	0	0	0	0	0.0256871	0	0	0
B Naive/Mem	0	0	0	0	0	0	0	0	0	0	0	0	0	0	0	0	0	0.592593	0	0	0	0.0245399	0	0	0	0	0	0	0	0.015024	0.380711	0	0	0	0	0	0	0	0	0.00329772	0
Plasmablast	0	0	0	0	0	0	0	0	0	0	0	0	0	0	0	0	0	4.37037	0	0	0	0	0	0	0	0	0	0.0517688	0	0	0.380711	0	1.2987	0	0	0.061237	0.00989218	0.00513743	0.026738	0.0164886	0
Plasma IgA	0	0.00409065	0	0	0	0.0429553	0	0	0	0	0	0	0	0	0	0	0	2.2963	0	0.0252016	0	0	0	0	0	0	0	0.0345125	0	0	0.634518	0.527009	71.4286	0	0	0.122474	0.00989218	0.00513743	0	0.0395726	0
Plasma IgG	0	0	0	0	0.00811952	0.0286369	0.0127796	0	0.0112892	0	0	0.0074599	0.0230023	0	0	0	0	3.62963	0	0	0	0	0	0	0	0	0	0	0.0165098	0	0	0.527009	18.1818	0.0870322	0.0768049	0.0306185	0.0296765	0.0256871	0	0.023084	0
NK	0	0	0	0	0	0.0143184	0	0	0.0112892	0	0	0	0	0	0	0	0	0.0740741	0	0	0	0	0	0	0	0	0	0.0172563	0	0	0.0423012	0	0	87.6414	86.0983	1.1635	0.00989218	2.64064	0.0534759	0.0296795	0.481541
ILC	0.0112334	0	0	0.00200723	0.00811952	0	0	0	0	0	0	0	0	0	0	0	0	0	0	0	0.0205044	0	0	0	0	0	0.0182216	0.0345125	0	0.015024	0	0	0	4.96084	12.5576	96.5401	0.0296765	11.8726	4.86631	0.151695	2.56822
ILC cycling	0	0	0	0	0	0	0	0	0	0	0	0	0	0	0	0	0	0	0	0	0	0	0	0	0	0	0	0	0	0	0	0	0	0	0.0768049	0.153092	0	0.0308246	0.026738	0	0
γδ T	0	0.00409065	0	0	0	0	0	0	0	0	0	0	0	0	0	0	0	0	0	0	0	0.0245399	0	0	0	0	0	0	0	0	0	0	0	0	0	0.122474	0.0296765	10.7629	7.24599	0.118718	0
CD8+ CTL	0	0.00409065	0	0	0	0	0	0	0	0	0	0	0	0	0	0	0	0	0	0	0	0	0	0	0	0	0	0	0	0.015024	0.0423012	0	1.2987	4.52567	0.422427	0	0.31655	12.7203	0.294118	0.831025	0
CD8+ CTL IFNG hi	0	0	0	0	0	0	0	0	0.0112892	0	0	0	0	0	0	0	0	0	0	0	0	0.0245399	0	0	0	0	0	0	0	0	0.338409	0	0	1.47955	0.0768049	0	0.00989218	6.50912	1.60428	0.244031	0
Treg	0	0	0	0.00200723	0	0.0143184	0.00638978	0	0	0	0	0.0074599	0	0	0	0	0.0171145	0.0740741	0.0637349	0	0.0205044	0.0245399	0	0	0	0.0314465	0.0182216	0.0172563	0	0	0.0423012	0	0	0	0	0	85.3893	0.53943	1.04278	2.18968	0
Treg cycling	0	0.00409065	0	0	0.00811952	0.0429553	0.00638978	0	0	0	0	0.0149198	0	0	0.0226706	0	0	0.0740741	0	0	0	0	0	0	0	0	0	0	0.0165098	0.015024	0	0	0	0	0	0	8.27975	0.33907	0.427807	0.138504	0
T CREM hi	0	0	0	0.00401445	0	0.0143184	0.00638978	0	0	0	0	0	0	0	0	0	0	0.0740741	0	0	0	0	0	0	0	0.0314465	0	0.0172563	0	0	0.0423012	0	2.5974	0.870322	0.30722	1.04103	2.63132	30.28	46.8717	40.3014	33.3868
T CREM lo FOS lo	0.0112334	0.0449971	0	0.00200723	0	0.0143184	0.159744	0	0	0	0	0	0	0	0	0	0	0	0	0	0	0.0245399	0	0	0	0	0	0	0	0	3.13029	0	1.2987	0	0	0.0306185	0.00989218	0.226047	3.02139	1.02229	0
T FOS hi	0	0	0	0	0	0	0.00638978	0	0	0	0	0	0	0	0	0	0	0.0740741	0.12747	0	0	0.0245399	0.0275255	0.0159464	0	0.0314465	0.0182216	0	0	0	0.592217	0	3.8961	0.348129	0.230415	0.489896	3.02701	23.3804	31.738	54.3167	63.5634
T FOS hi cycling	0	0	0	0	0	0	0	0	0	0	0	0	0	0	0	0	0	0	0	0	0	0	0	0.0159464	0	0	0	0	0	0	0	0	0	0	0	0.0306185	0.128598	0.467506	2.56684	0.412215	0
