## Supplementary Tables for "Multi-modal skin atlas identifies a multicellular immune-stromal community associated with altered cornification and specific T cell expansion in atopic dermatitis": SuppTable8.xlsx

### Sheet: Sheet1
	title	summary	overall_design	submission_date	contributor	contact_institute	contact_country	pubmed_id
GSE111360	Organoid modeling of the tumor immune microenvironment	The interaction of neoplastic cells with their tumor microenvironment (TME) is required for cancer progression. However, in vitro cancer models, including recent in vitro 3-dimensional (3D) organoid cultures of primary human tumors, are typically comprised exclusively of neoplastic epithelium, with stromal and/or immune interactions requiring artificial reconstitution. As relevant to cancer immun…	Single cell GEX and VDJ profiling from the same samples	Mar 02 2018	('Grace,,Zheng', 'Jason,,Zhu')	Stanford University	USA	30550791
GSE118127	Single-cell analysis of adult human ovary using 10X genomics	The ovary is perhaps the most dynamic organ in the human body, only rivaled by the uterus. The molecular mechanisms that regulate follicular growth and regression, ensuring ovarian tissue homeostasis, remain elusive. We have performed single-cell RNA-sequencing using human adult ovaries to provide a map of the molecular signature of growing and regressing follicular populations. We have identifie…	31 tissue samples from 5 ovaries were used for single-cell and cluster analysis	Aug 03 2018	('S,M,Chuva de Sousa Lopes', 'I,,Moustakas', 'M,,Bialecka')	Leiden University Medical Center	Netherlands	31320652
GSE119139	Gene exression in single T cells across division states.	('Purpose: To compare diversity of primary human CD8+ T cells that have divided 0, 1, or 2 times on day 3 of ex vivo expansion from naïve resting state.', 'Methods: Naïve T cells were enriched from human peripheral blood monoluclear cells (PBMCs), labeled with CFSE dye, and expanded for 3 days using rapid expansion protocol (Li, Y. & Kurlander, R.J. Journal of Translational Medicine, 2010). On da…	A total of 4,060 cells (division 0: n = 552 cells, division 1: n = 1,777 cells, division23: n = 1,731 cells) were sequenced to an average of 52,040 post-normalization reads per cell capturing a median of 18,770 unique molecular identifier (UMI) counts per cell mapping to 3,544 unique genes per cell.	Aug 28 2018	('Zinaida,,Good', 'Sean,C,Bendall')	Stanford University School of Medicine	USA	30742126
GSE119506	Single-cell RNA-seq analysis of human tonsil CD14+ cells	We performed single-cell RNA-seq on CD14+ cells isolated from the tonsils of one healthy donor. We used the 10x chromium technology.	Tonsil phagocytes were prepared by centrifugation on a Ficoll gradient. Dendritic cells and macrophages were enriched by negative selection using magnetic beads. Cell populations were further isolated by cell sorting. Cellular suspensions (3500 cells) were loaded on a 10X Chromium instrument (10X Genomics) according to manufacturer’s protocol.	Sep 05 2018	('Elodie,,Segura', 'Mélanie,,Durand', 'Mylène,,Bohec', 'Paul,,Gueguen')	Institut Curie	France	31072818
GSE120221	Human Bone Marrow Assessment by Single Cell RNA Sequencing, Mass Cytometry and Flow Cytometry [scRNA]	('New techniques for single-cell analysis have led to insights into hematopoiesis and the immune system, but the ability of these techniques to cross-validate and reproducibly identify the biological variation in diverse human samples is currently unproven. We therefore performed a comprehensive assessment of human bone marrow cells using both single-cell RNA sequencing and multiparameter flow cy…	Using standard operating procedures, mononuclear cells from 20 healthy donors' bone marrow aspirates were isolated using Ficoll density gradient separation and cryopreserved in 90% FBS/ 10% DMSO for storage in 72 liquid nitrogen. scRNAseq was performed using 10X Genomics Single Cell 3’ Solution, version 2 according to manufacturer’s instructions (protocol rev A). Libraries were sequenced on HiSeq…	Sep 19 2018	('Karolyn,A,Oetjen', 'Gege,,Gui', 'Christopher,S,Hourigan')	National Heart Lung and Blood Institute, NIH	USA	30518681
GSE120446	Human Bone Marrow Assessment by Single Cell RNA Sequencing, Mass Cytometry and Flow Cytometry	This SuperSeries is composed of the SubSeries listed below.	Refer to individual Series	Sep 25 2018		National Heart Lung and Blood Institute, NIH	USA	30518681
GSE122846	Single cell profiling of CD4+ T cells from human fetal intestine	The fetus is thought to be protected from exposure to foreign antigens, yet CD45RO+ T-cells reside in the fetal intestine. We combined functional assays with mass cytometry, single-cell RNA-sequencing, and high-throughput TCR-sequencing to characterize the fetal intestinal CD4+ T-cell compartment. We identified 22 CD4+ T-cell clusters, including naive-like, regulatory-like, and memory-like subpop…	Single, live, CD3+CD8a–TCRγδ–CD4+/– T-cells from one human fetal intestines were processed on the Chromium 3' single cell platform (10x Genomics) and sequenced on an Illumina HiSeq 4000.	Nov 23 2018	('Na,,Li', 'Frits,,Koning', 'Susan,L,Kloet')	LUMC	Netherlands	30664737
GSE122960	Single-Cell Transcriptomic Analysis of Human Lung Reveals Complex Multicellular Changes During Pulmonary Fibrosis II	Pulmonary fibrosis is a heterogeneous syndrome in which fibrotic scar replaces normal lung tissue. We performed massively parallel single-cell RNA-Seq on lung tissue from eight lung transplant donors and eight patients with pulmonary fibrosis. Combined with in situ RNA hybridization, with amplification, these data provide a molecular atlas of disease pathobiology. We identified a distinct, novel …	Single-cell suspensions from eight donor lungs and nine lungs from patients with various forms of pulmonary fibrosis were prepared and single cell RNA-seq libraries were generated using 3' V2 chemistry kit on Chromium Single cell controller (10x Genomics). This GEO submission contains only processed data (raw counts tables in HDF5 format), raw data (FASTQ files) available from dbGaP/SRA (phs00175…	Nov 26 2018	('Paul,A,Reyfman', 'James,M,Walter', 'Nikita,,Joshi', 'Alexandra,C,McQuattie', 'Kishore,,Anekalla', 'GR,S,Budinger', 'Alexander,V,Misharin')	Northwestern University	USA	30554520
GSE124494	Single-cell survey of human lymphatics unveils marked endothelial cell heterogeneity and mechanisms of homing for neutrophils	Lymphatic vessels form a critical component in the regulation of human health and disease. While their functional significance is increasingly being recognized, the comprehensive heterogeneity of lymphatics remains uncharacterized. Here, we report the profiling of 33,000 lymphatic endothelial cells (LECs) in human lymph nodes (LNs) by single-cell RNA sequencing. Unbiased clustering revealed six m…	Droplet-based single-cell RNA sequencing (scRNAseq) of human CD45- CD31+ PDPN+ cells from the axillary LNs (AXLNs) and head and neck LNs (HNLNs). ScRNAseq was performed using 10X Genomics Single Cell 3' solution, version 2 according to manufacture's instructions. Libraries were sequenced on HiSeq3000.	Dec 29 2018	('Akira,,Takeda', 'Sirpa,,Jalkanen')	University of Turku	Finland	31402260
GSE125449	Tumor cell biodiversity drives microenvironmental reprogramming in liver cancer	Single-cell transcriptome profiling of liver cancer biospecimens from nine hepatocellular carcinoma and ten intrahepatic cholangiocarcinoma patients.	('A total of 19 tumors were profiled. Set 1 contains scRNA-seq data of twelve samples, i.e., S16_P10_LCP18, S02_P01_LCP21, S10_P05_LCP23, S09_P04_LCP25, S08_P03_LCP26, S07_P02_LCP28, S11_P06_LCP29, S12_P07_LCP30, S20_P12_LCP35, S21_P13_LCP37, S15_P09_LCP38, and S19_P11_LCP39. Set 2 includes scRNA-seq data of seven samples, i.e., S351_P10_LCP34, S355_P13_LCP42, S358_P16_LCP46, S305_P06_LCP56, S300…	Jan 22 2019	Xin,W,Wang	National Cancer Institute	USA	31588021
GSE125680	Unleashing Type-2 Dendritic Cells	Singe-cell transcriptomic profiling of myeloid cells from mouse and human tumor-draining lymph nodes	('10X Genomics single-cell RNA sequencing of sorted myeloid cells from mouse (WT and Foxp3DTR) and human tumor-draining lymph nodes', "Sumitter's statement: Raw data (bam) for Human TDLN to be submitted.", 'Raw data (bam) for Mouse TDLN_FOXP3DTR filed upload due to corruption.')	Jan 25 2019	('Mikhail,,Binnewies', 'Matthew,,Krummel')	Pionyr Immunotherapeutics	USA
GSE128033	Proliferating SPP1/MERTK-expressing macrophages in idiopathic pulmonary fibrosis	A comprehensive understanding of the changes in gene expression in cell types involved in idiopathic pulmonary fibrosis (IPF) will shed light on the mechanisms underlying the loss of alveolar epithelial cells, and development of honeycomb cysts and fibroblastic foci. We sought to understand changes in IPF lung cell transcriptomes and gain insight into innate immune aspects of pathogenesis. We inv…	("Single cell RNA-Seq 3 Prime gene expression comparison of normal/healthy donor lung tissue with upper IPF lobe tissue and lower IPF lobe tissue. Single-cell suspensions from three normal control donor lungs and separate upper and lower sections of three lungs from patients with idiopathic pulmonary fibrosis were prepared. Single cell RNA-seq libraries were generated using 3' V2 chemistry kit on…	Mar 07 2019	('Christina,,Morse', 'Tracy,,Tabib', 'John,,Sembrat', 'Humberto,E,Trejo Bittar', 'Kristina,,Buschur', 'Eleanor,,Valenzi', 'Yale,,Jiang', 'Daniel,,Kass', 'Kevin,,Gibson', 'Wei,,Chen', 'Ana,,Mora', 'Panayiotis,,Benos', 'Mauricio,,Rojas', 'Robert,,Lafyatis')	University of Pittsburgh	USA	31221805
GSE128169	Single-cell analysis reveals fibroblast heterogeneity and myofibroblasts in systemic sclerosis-associated interstitial lung disease	Myofibroblasts are key effector cells in the extracellular matrix remodeling of systemic sclerosis-associated interstitial lung disease (SSc-ILD), however the diversity of fibroblast populations present in the healthy and SSc-ILD lung is unknown, and has prevented the specific study of the myofibroblast transcriptome. We sought to identify and define the transcriptomes of myofibroblasts and other…	('We performed droplet-based single-cell RNA-sequencing with integrated canonical correlation analysis of 13 explanted lung tissue specimens (56,196 cells) from 4 healthy control and 4 SSc-ILD patients, with findings confirmed by cellular indexing of transcriptomes and epitopes by sequencing (CITE-seq) in additional samples.', '', 'Please note that the control samples (GSM3660644-GSM3660648 in GS…	Mar 12 2019	('Eleanor,,Valenzi', 'Melissa,,Bulik', 'Tracy,,Tabib', 'Christina,,Morse', 'John,,Sembrat', 'Humberto,E,Trejo Bittar', 'Mauricio,,Rojas', 'Robert,,Lafyatis')	University of Pittsburgh	USA	31405848
GSE129845	Single-cell transcriptomic map of the human and mouse bladders	A comprehensive cellular anatomy of normal human bladder is vital to address the cellular origins of benign bladder disease and bladder cancer. The physiological function and pathological changes of bladder are associated with its cell type. To investigate the classification and underlying function of bladder cells, we conducted single-cell RNA sequencing (scRNA seq) of 12,423 cells from human bl…	Primary bladder samples from 3 patients and C57BL/6 mice were used for single cell RNA sequencing by 10X Genomics	Apr 15 2019	('Zhenyuan,,Yu', 'Jinling,,Liao', 'Yang,,Chen', 'Chunlin,,Zou', 'Haiying,,Zhang', 'Jiwen,,Cheng', 'Deyun,,Liu', 'Tianyu,,Li', 'Qingyun,,Zhang', 'Jiaping,,Li', 'Xiaobo,,Yang', 'Yu,,Ye', 'Zhiguang,,Huang', 'Xinyang,,Long', 'Rirong,,Yang', 'Zengnan,,Mo')	Guangxi Medical University	China	31462402
GSE130001	Single cell RNA-seq profiling of two bladder cancer specimen	To explore the heterogeneity of stromal compartment of bladder cancer, we performed scRNAseq on two muscle-invasive bladder cancer specimens	('After sorting into CD45-negative and CD45-positive cells, we collected CD45-negative cells for subsequent scRNAseq sequencing.', '---------------------------------------------', 'Authors state "the raw data (fastq) is deposited to dbGAP".')	Apr 17 2019	('Robert,P,Sebra', 'Li,,Wang')	Icahn school of medicine at Mount Sinai	USA	32111252
GSE130888	Single cell transcriptome of peritoneal cells	To define the transcriptomic landscape of human mesothelial cells in response to PD, we analyzed single cell transcriptomes including cells dissociated from normal peritoneum (hernia surgery, n = 3), and peritoneal cells from effluent of short-term PD patients (PD less than 2 weeks, n = 6) and from long-term PD patients (PD more than 6 years, n = 4) ,we demonstrate that mesothelial cells develop …	We studied cells dissociated from normal peritoneum (hernia surgery, n = 3 ), and peritoneal cells from effluent of short-term PD patients (PD less than 2 weeks, n = 6) and from long-term PD patients (PD more than 6 years, n = 4)	May 08 2019	('Hui,,Peng', 'Zhaoyong,,Hu')	The 3rd Affiliated Hospital of Sun Yat-sen University	China	31167927
GSE132802	Single-cell RNA-sequencing of skin, fresh blood, and cultured peripheral blood mononuclear cells from a patient with drug-induced hypersensitivity syndrome and healthy volunteers	('Purpose: Determine new therapeutic targets for a refractory drug-induced hypersensitivity syndrome/DRESS using single cell transcriptomic analysis.', 'Methods: Skin cells were dissociated from skin biopsies of a patient with DRESS and 5 healthy volunteers using enzymatic digestion, then viable skin cells were sorted using flow cytometry. Peripheral blood mononuclear cells (PBMCs) were isolated …	Transcriptome profiles of skin, blood, and cultured PBMCs were generated by droplet-based single cell RNA-seq.	Jun 16 2019	('Doyoung,,Kim', 'Benjamin,,Voisin', 'Keisuke,,Nagao')	Yonsei University College of Medicine	South Korea	31959990
GSE134809	Single-cell analysis of Crohn’s disease lesions identifies a pathogenic cellular module associated with resistance to anti-TNF therapy	Clinical benefits of cytokine blockade in ileal Crohn’s disease (iCD) are limited to a subset of patients. Here we applied single cell technologies to iCD lesions to address whether cellular heterogeneity contributes to treatment resistance. We found that a subset of patients expressed a unique cellular module in inflamed tissues that consisted of IgG plasma cells, inflammatory mononuclear phagoc…	Single cell seq analysis of paired resection ileal samples from inflamed and uninflamed area	Jul 24 2019	('Judy,,Cho', 'Jerome,,Martin', 'Miriam,,Merad', 'Ephraim,,Kenigsberg', 'Mamta,,Giri')	Mount Sinai hospital	USA	31474370
GSE136103	Resolving the fibrotic niche of human liver cirrhosis using single-cell transcriptomics	We profile the transcriptomes of over 100,000 human single cells, yielding molecular definitions for non-parenchymal cell types present in healthy and cirrhotic human liver. We uncover a novel scar-associated TREM2+CD9+ macrophage subpopulation, which expands in liver fibrosis, differentiates from circulating monocytes, has a corollary population in mouse liver fibrosis and is pro-fibrogenic. We …	Single-cell transcriptomic data are presented from 5 healthy livers, 5 cirrhotic livers and 4 PBMC samples from cirrhotic patients. We also present single-cell transcriptomic data on hepatic macrophages from healthy mice or mice following chronic carbon tetrachloride administration.	Aug 21 2019	('Prakash,,Ramachandran', 'Neil,C,Henderson', 'John,R,Wilson-Kanamori')	University of Edinburgh	United Kingdom	('31597160', '31722201', '34887405')
GSE136394	Single-cell transcriptome analysis reveals gene signatures associated with T-cell persistence following adoptive cell therapy	("A patient (4095) with metastatic colorectal cancer was treated with polyclonal tumor infiltrating lymphocytes (TILs) targeting the KRAS(G12D) hotspot mutation. Three dominant clonotypes specifically recognizing KRAS(G12D) epitopes were identified, but we found that only two clonotypes persisted 40 days after TIL treatment. Because of these findings, in this study, we utilized a 10X system to pe…	Single-cell TCR/transcriptome analysis on tumor infiltrating lymphocytes (TILs) and peripheral blood lymphocytes (PBL) was perform on a 10X Chromium instrument using single-cell VDJ kits	Aug 27 2019	('Yong-Chen,,Lu', 'Li,,Jia')	NCI/NIH	USA	31484655
GSE139249	Discovery of Specialized NK Cell Populations Infiltrating Human Melanoma Metastases	NK cells contribute to protective anti-tumor immunity, but little is known about the functional states of NK cells in human solid tumors. To address this issue, we performed single-cell RNA-seq analysis of NK cells isolated from human melanoma metastases, including lesions from patients who had progressed following checkpoint blockade. This analysis identified major differences in the transcripti…	Matching samples were collected from blood and tumor-infiltrating NK cells in 5 patients with melanoma metastasis.	Oct 22 2019	Kai,W,Wucherpfennig	Dana-Farber Cancer Institute	USA	31801909
GSE139324	Immune landscape of viral- and carcinogen-drived head and neck cancer	Head and neck squamous cell carcinoma (HNSCC) arises through exposure to environmental carcinogens or malignant transformation by human papillomavirus (HPV). Here, we assessed the transcriptional profiles of 131,224 single cells from peripheral and intra-tumoral CD45+ immune populations from HPV– and HPV+ HNSCC and healthy donors. A spectrum of transcriptional signatures in immune lineages rangin…	Total of 63 samples were analyzed by scRNAseq. Of these, 26 samples were paired peripheral blood mononuclear cells and tumor infiltrating immune cells from HNSCC patients (18 HPV- and 8 HPV+), 6 were peripheral blood mononuclear cells from healthy donors, and 5 were tissue resident immune cells from healthy donor tonsils.	Oct 24 2019	('Anthony,R,Cillo', 'Tullia,C,Bruno', 'Robert,L,Ferris', 'Dario,A,Vignali')	University of Pittsburgh	USA	('31924475', '34099645')
