## Supplementary Tables for "Multi-modal skin atlas identifies a multicellular immune-stromal community associated with altered cornification and specific T cell expansion in atopic dermatitis": SuppTable10.xlsx

### Sheet: Sheet1
IR_VJ_1_cdr3	IR_VJ_1_v_gene	IR_VJ_1_j_gene	IR_VDJ_1_cdr3	IR_VDJ_1_v_gene	IR_VDJ_1_d_gene	IR_VDJ_1_j_gene	receptor_subtype	ct_cluster_aa_identity	ind_id	clone_size	group_size
CAAKKTSYDKVIF	TRAV13-1	TRAJ50	CASSLGAWFGGRRTEAFF	TRBV5-6	TRBD1	TRBJ1-1	TRA+TRB	551_TCR	MGH106	74	54
			CASSLGAWFGGRRTEAFF	TRBV5-6	TRBD1	TRBJ1-1	TRA+TRB	551_TCR	MGH106	74	19
CAAKKTSYNKVIF	TRAV13-1	TRAJ50	CASSLGAWFGGRRTEAFF	TRBV5-6	TRBD1	TRBJ1-1	TRA+TRB	551_TCR	MGH106	74	1
CAASVLLGALNF	TRAV29DV5	TRAJ41	CASSLLGADYGYTF	TRBV12-3	TRBD1	TRBJ1-2	TRA+TRB	557_TCR	MGH106	47	28
			CASSLLGADYGYTF	TRBV12-3	TRBD1	TRBJ1-2	TRA+TRB	557_TCR	MGH106	47	19
CAASMDTGFQKLVF	TRAV13-1	TRAJ8	CASSRALAGDYEQYF	TRBV3-1	TRBD2	TRBJ2-7	TRA+TRB	11_TCR	MGH105	35	31
			CASSRALAGDYEQYF	TRBV3-1	TRBD2	TRBJ2-7	TRA+TRB	11_TCR	MGH105	35	4
CAVRVPGSARQLTF	TRAV1-1	TRAJ22	CASSQDRGNEKLFF	TRBV6-5	TRBD1	TRBJ1-4	TRA+TRB	599_TCR	MGH106	18	16
			CASSQDRGNEKLFF	TRBV6-5	TRBD1	TRBJ1-4	TRA+TRB	599_TCR	MGH106	18	2
CAVMTTDSWGKLQF	TRAV25	TRAJ24	CASSGEQTSTFQGTEAFF	TRBV7-9	TRBD1	TRBJ1-1	TRA+TRB	89_TCR	MGH105	16	10
			CASSGEQTSTFQGTEAFF	TRBV7-9	TRBD1	TRBJ1-1	TRA+TRB	89_TCR	MGH105	16	6
CAVGALSGGSYIPTF	TRAV21	TRAJ6	CASTVVSARYLYNEQFF	TRBV28	TRBD2	TRBJ2-1	TRA+TRB	581_TCR	MGH106	12	11
			CASTVVSARYLYNEQFF	TRBV28	TRBD2	TRBJ2-1	TRA+TRB	581_TCR	MGH106	12	1
CAVRDNQGGKLIF	TRAV12-2	TRAJ23	CASSQLRTGGRRNTEAFF	TRBV14	TRBD1	TRBJ1-1	TRA+TRB	66_TCR	MGH105	9	8
CIVRGHMIKAAGNKLTF	TRAV26-1	TRAJ17	CASSQLRTGGRRNTEAFF	TRBV14	TRBD1	TRBJ1-1	TRA+TRB	66_TCR	MGH105	9	1
CAFRKRRTGNQFYF	TRAV38-1	TRAJ49	CASSLSSETQYF	TRBV28		TRBJ2-5	TRA+TRB	607_TCR	MGH106	9	7
CAFMKRRGGADGLTF	TRAV38-1	TRAJ45	CASSLSSETQYF	TRBV28		TRBJ2-5	TRA+TRB	607_TCR	MGH106	9	1
			CASSLSSETQYF	TRBV28		TRBJ2-5	TRA+TRB	607_TCR	MGH106	9	1
CAVRCVAGGSYIPTF	TRAV20	TRAJ6	CASSLADSYTEAFF	TRBV5-5	TRBD1	TRBJ1-1	TRA+TRB	235_TCR	MGH105	9	9
CAVGDNTDKLIF	TRAV36DV7	TRAJ34	CKNGYTF	TRBV20-1		TRBJ1-2	TRA+TRB	653_TCR	MGH106	7	7
CLLGDQITDKLIF	TRAV40	TRAJ34	CASSLGHPDTQYF	TRBV6-3	TRBD1	TRBJ2-3	TRA+TRB	39_TCR	MGH105	7	6
			CASSLGHPDTQYF	TRBV6-3	TRBD1	TRBJ2-3	TRA+TRB	39_TCR	MGH105	7	1
CIVRVARGAGSYQLTF	TRAV26-1	TRAJ28	CASRRETAGGTGELFF	TRBV13	TRBD2	TRBJ2-2	TRA+TRB	645_TCR	MGH106	6	4
			CASRRETAGGTGELFF	TRBV13	TRBD2	TRBJ2-2	TRA+TRB	645_TCR	MGH106	6	2
CASPNYGGSQGNLIF	TRAV38-1	TRAJ42	CASSLTPSRETQYF	TRBV7-9	TRBD2	TRBJ2-5	TRA+TRB	172_TCR	MGH105	6	5
			CASSLTPSRETQYF	TRBV7-9	TRBD2	TRBJ2-5	TRA+TRB	172_TCR	MGH105	6	1
CAVRDGSYGQNFVF	TRAV3	TRAJ26	CATSRVVGNEQFF	TRBV15		TRBJ2-1	TRA+TRB	569_TCR	MGH106	4	3
			CATSRVVGNEQFF	TRBV15		TRBJ2-1	TRA+TRB	569_TCR	MGH106	4	1
CAFIRTGNQFYF	TRAV38-1	TRAJ49	CASTFSGRSREAFF	TRBV12-4	TRBD2	TRBJ1-1	TRA+TRB	563_TCR	MGH106	4	4
CAVRLRGGKSTF	TRAV12-2	TRAJ27	CSARGPESQPQHF	TRBV20-1	TRBD1	TRBJ1-5	TRA+TRB	560_TCR	MGH106	4	3
			CSARGPESQPQHF	TRBV20-1	TRBD1	TRBJ1-5	TRA+TRB	560_TCR	MGH106	4	1
CAASASYGSGNTGKLIF	TRAV29DV5	TRAJ37	CASSWTGLEAFF	TRBV12-3	TRBD1	TRBJ1-1	TRA+TRB	55_TCR	MGH105	4	4
			CATLMGKGLFGANVLTF	TRBV15	TRBD1	TRBJ2-6	TRA+TRB	553_TCR	MGH106	4	2
CATDANYKLTF	TRAV17	TRAJ53	CATLMGKGLFGANVLTF	TRBV15	TRBD1	TRBJ2-6	TRA+TRB	553_TCR	MGH106	4	2
			CASSTGDHNSPLHF	TRBV5-1	TRBD1	TRBJ1-6	TRA+TRB	548_TCR	MGH106	4	4
